# Adult sex change leads to extensive forebrain reorganization in clownfish

**DOI:** 10.1101/2024.01.29.577753

**Authors:** Coltan G. Parker, George W. Gruenhagen, Brianna E. Hegarty, Abigail R. Histed, Jeffrey T. Streelman, Justin S. Rhodes, Zachary V. Johnson

**Affiliations:** Neuroscience Program, University of Illinois, Urbana-Champaign, Illinois, USA; School of Biological Sciences, Georgia Institute of Technology, Atlanta, Georgia, USA; Department of Psychology, University of Illinois, Urbana-Champaign, Illinois, USA; Department of Psychiatry and Behavioral Sciences, Emory University, Atlanta, GA, USA; Emory National Primate Research Center, Emory University, Atlanta, GA, USA

**Keywords:** Anemonefish, preoptic area, telencephalon, sex difference, sex change

## Abstract

Sexual differentiation of the brain occurs in all major vertebrate lineages but is not well understood at a molecular and cellular level. Unlike most vertebrates, sex-changing fishes have the remarkable ability to change reproductive sex during adulthood in response to social stimuli, offering a unique opportunity to understand mechanisms by which the nervous system can initiate and coordinate sexual differentiation. This study explores sexual differentiation of the forebrain using single nucleus RNA-sequencing in the anemonefish *Amphiprion ocellaris*, producing the first cellular atlas of a sex-changing brain. We uncover extensive sex differences in cell type-specific gene expression, relative proportions of cells, baseline neuronal excitation, and predicted inter-neuronal communication. Additionally, we identify the cholecystokinin, galanin, and estrogen systems as central molecular axes of sexual differentiation. Supported by these findings, we propose a model of neurosexual differentiation in the conserved vertebrate social decision-making network spanning multiple subtypes of neurons and glia, including neuronal subpopulations within the preoptic area that are positioned to regulate gonadal differentiation. This work deepens our understanding of sexual differentiation in the vertebrate brain and defines a rich suite of molecular and cellular pathways that differentiate during adult sex change in anemonefish.

**Significance Statement:** This study provides key insights into brain sex differences in sex-changing anemonefish (*Amphiprion ocellaris*), a species that changes sex in adulthood in response to the social environment. Using single nucleus RNA-sequencing, the study provides the first brain cellular atlas showing sex differences in two crucial reproductive areas: the preoptic area and telencephalon. The research identifies notable sex-differences in cell-type proportions and gene expression, particularly in radial glia and glutamatergic neurons that co-express the neuropeptide cholecystokinin. It also highlights differences in preoptic area neurons likely involved in gonadal regulation. This work deepens our understanding of sexual differentiation of the brain in vertebrates, especially those capable of adult sex change, and illuminates key molecular and cellular beginning and endpoints of the process.
