## Supplementary Excel File 1 for "Adult sex change leads to extensive forebrain reorganization in clownfish"

### Sheet: Sheet1
Sample Pool	Fish ID	Tank	Sex	Length (cm)	Mass (g)	Date of Tissue Collection	Order of Tissue Collection
Female A	C21F	C21	Female	7.2	7.71	2022-11-21	6
Female A	B14F	B14	Female	7.6	9.25	2022-11-21	2
Female A	T11F	T11	Female	7.6	8.68	2022-11-21	10
Female B	B25F	B25	Female	7.7	9.04	2022-11-21	4
Female B	T12F	T12	Female	7.8	6.57	2022-11-21	12
Female B	T04F	T04	Female	8.5	13.69	2022-11-21	8
Male A	T12M	T12	Male	4.8	2.04	2022-11-21	11
Male A	B14M	B14	Male	5	2.78	2022-11-21	1
Male A	C21M	C21	Male	5.2	2.77	2022-11-21	5
Male B	T11M	T11	Male	5.2	2.44	2022-11-21	9
Male B	T04M	T04	Male	5.5	3.43	2022-11-21	7
Male B	B25M	B25	Male	5.7	3.42	2022-11-21	3
