## Supplementary Excel File 2 for "Adult sex change leads to extensive forebrain reorganization in clownfish"

### Sheet: genes_interest
geneID	gene_name	gene_name_long	function	category	search_markers	expressed
ar	ar1	androgen receptor 1	androgen reception	steroid	TRUE	TRUE
ENSAPEG00000010255	ar2	androgen receptor 2	androgen reception	steroid	TRUE	TRUE
cyp11c1	cyp11c1	11-beta hydroxylase	androgen synthesis 11KT	steroid	TRUE	TRUE
hsd11b2	hsd11b2	11-beta hydroxysteroid dehydrogenase	androgen synthesis 11KT	steroid	TRUE	TRUE
esr1	esr1	estrogen receptor 1	estrogen reception	steroid	TRUE	TRUE
esr2a	esr2a	estrogen receptor 2a	estrogen reception	steroid	TRUE	TRUE
esr2b	esr2b	estrogen receptor 2b	estrogen reception	steroid	TRUE	TRUE
CYP19A1	cyp19a1b	aromatase brain	estrogen synthesis	steroid	TRUE	TRUE
cyp19a1a	cyp19a1a	aromatase gonad	estrogen synthesis	steroid	TRUE	TRUE
pgr	pgr	progesterone receptor	progesterone reception	steroid	TRUE	TRUE
NR3C1	nr3c1.2	glucocorticoid receptor copy 2	glucocorticoid receptor	steroid	TRUE	TRUE
nr3c1	nr3c1.1	glucocorticoid receptor copy 1	glucocorticoid receptor	steroid	TRUE	TRUE
ENSAPEG00000007875	gnrh1	gonadotropin releasing hormone 1 GnRH1	GnRH1 signaling	neuropeptide	TRUE	TRUE
gnrh2	gnrh2	gonadotropin releasing hormone 2 GnRH2	GnRH2 signaling	neuropeptide	TRUE	FALSE
gnrh3	gnrh3	gonadotropin releasing hormone 3 GnRH3	GnRH3 signaling	neuropeptide	TRUE	TRUE
gnrhr1	gnrhr1	GnRH receptor 1	GnRH reception	neuropeptide	FALSE	FALSE
ENSAPEG00000000902	gnrhr2	GnRH receptor 2	GnRH reception	neuropeptide	FALSE	TRUE
gnrhr4	gnrhr4	GnRH receptor 4	GnRH reception	neuropeptide	FALSE	TRUE
ENSAPEG00000019310	npvf	neuropeptide VF precursor pro-GnIH	GnIH signaling	neuropeptide	TRUE	TRUE
NPFFR2	npffr2a	neuropeptide FF receptor 2 GnIH receptor	GnIH reception	neuropeptide	FALSE	TRUE
npffr2b	npffr2b	neuropeptide FF receptor 2b GnIH receptor	GnIH reception	neuropeptide	FALSE	TRUE
npffr1l2	npffr1l2	neuropeptide FF receptor 1-like 2 GnIH receptor-like	GnIH reception	neuropeptide	FALSE	TRUE
ENSAPEG00000002502	kiss1	kisspeptin 1	kisspeptin signaling	neuropeptide	TRUE	TRUE
ENSAPEG00000001875	kiss2	kisspeptin 2	kisspeptin signaling	neuropeptide	TRUE	TRUE
ENSAPEG00000019191	kissr	kisspeptin receptor	kisspeptin reception	neuropeptide	FALSE	TRUE
oxt	oxt	oxytocin	oxytocin	neuropeptide	TRUE	TRUE
oxtr	oxtr	oxytocin receptor	oxytocin reception	neuropeptide	FALSE	TRUE
oxtrl	oxtrl	oxytocin receptor-like	oxytocin reception	neuropeptide	FALSE	TRUE
avp	avp	vasopressin	vasopressin	neuropeptide	TRUE	TRUE
AVPR1A	avpr1a	vasopressin receptor 1a	vasopressin reception	neuropeptide	FALSE	TRUE
avpr1ab	avpr1ab	vasopressin receptor 1ab	vasopressin reception	neuropeptide	FALSE	TRUE
AVPR2	avpr2	vasopressin receptor 2	vasopressin reception	neuropeptide	FALSE	TRUE
avpr2aa	avpr2a	vasopressin receptor 2aa	vasopressin reception	neuropeptide	FALSE	TRUE
avpr2l	avpr2l	vasopressin receptor 2-like	vasopressin reception	neuropeptide	FALSE	TRUE
galn	galn	galanin	galanin	neuropeptide	TRUE	TRUE
galr1a	galr1a	galanin receptor 1	galanin reception	neuropeptide	FALSE	TRUE
galr2a	galr2a	galanin receptor 2	galanin reception	neuropeptide	FALSE	TRUE
spx	spx	spexin	spexin	neuropeptide	TRUE	TRUE
ghrh	ghrh	growth hormone releasing hormone GHRH	GHRH	neuropeptide	TRUE	TRUE
GHRHR	ghrhr	GHRH receptor	GHRH reception	neuropeptide	FALSE	TRUE
ghrhra	ghrhra	GHRH receptor a	GHRH reception	neuropeptide	FALSE	TRUE
ghrhrb	ghrhrb	GHRH receptor b	GHRH reception	neuropeptide	FALSE	TRUE
ghrhr2	ghrhr2	GHRH receptor 2	GHRH reception	neuropeptide	FALSE	TRUE
ENSAPEG00000016686	ghrl	prepro-ghrelin	ghrelin	neuropeptide	TRUE	TRUE
ghsrb	ghsrb	growth hormone secretagogue receptor b ghrelin receptor	ghrelin reception	neuropeptide	FALSE	TRUE
ENSAPEG00000001314	scg2a	secretogranin 2 secretoneurin	secretoneurin	neuropeptide	TRUE	TRUE
scg2b	scg2b	secretogranin 2b secretoneurin	secretoneurin	neuropeptide	TRUE	TRUE
penka	penka	proenkephalin	enkephalin precursor	neuropeptide	TRUE	TRUE
pdyn	pdyn	prodynorphin	dynorphin precursor	neuropeptide	TRUE	TRUE
pomca	pomca	proopiomelanocortin a	melanocortin ACTH aMSH precursor	neuropeptide	TRUE	TRUE
npy	npy.1	neuropeptide Y copy 1	neuropeptide Y	neuropeptide	TRUE	TRUE
NPY	npy.2	neuropeptide Y copy 2	neuropeptide Y	neuropeptide	TRUE	TRUE
pyya	pyya	peptide YY	peptide YY	neuropeptide	TRUE	TRUE
npy2r	npy2r.1	NPY receptor 2 copy 1	NPY reception	neuropeptide	FALSE	TRUE
NPY2R	npy2r.2	NPY receptor 2 copy 2	NPY reception	neuropeptide	FALSE	TRUE
npy7r	npy7r	NPY receptor 7	NPY reception	neuropeptide	FALSE	TRUE
npy8ar	npy8ar	NPY receptor 8a	NPY reception	neuropeptide	FALSE	TRUE
npy8br	npy8br	NPY receptor 8b	NPY reception	neuropeptide	FALSE	TRUE
tac1	tac1	tachykinin 1 prepro-substance P and more	tachykinins	neuropeptide	TRUE	TRUE
tac3a	tac3a	tachykinin 3a prepro-neurokinin B	neurokinin B	neuropeptide	TRUE	TRUE
tacr1b	tacr1b	tachykinin receptor 1b	tachykinin reception	neuropeptide	FALSE	TRUE
tacr2	tacr2	tachykinin receptor 2	tachykinin reception	neuropeptide	FALSE	TRUE
TACR3	tacr3	tachykinin receptor 3	tachykinin reception	neuropeptide	FALSE	TRUE
ccka	ccka	cholecystokinin a	CCK	neuropeptide	TRUE	TRUE
cckb	cckb	cholecystokinin b	CCK	neuropeptide	TRUE	TRUE
CCKAR	cckar	cholecystokinin receptor A	CCK reception	neuropeptide	FALSE	TRUE
ENSAPEG00000000774	cckbr1	CCK receptor B1	CCK reception	neuropeptide	FALSE	TRUE
si:dkey-1h24.2	cckbr2	CCK receptor B2	CCK reception	neuropeptide	FALSE	TRUE
ADCYAP1	adcyap1a	adenylate cyclase activating polypeptide 1	PACAP	neuropeptide	TRUE	TRUE
adcyap1b	adcyap1b	adenylate cyclase activating polypeptide 1b	PACAP	neuropeptide	TRUE	TRUE
adcyap1r1a	adcyap1r1a	PACAP receptor 1a	PACAP reception	neuropeptide	FALSE	TRUE
vip	vip	vasoactive intestinal peptide VIP	VIP	neuropeptide	TRUE	TRUE
vipr1a	vipr1a	VIP receptor 1a	VIP reception	neuropeptide	FALSE	TRUE
vipr1b	vipr1b	VIP receptor 1b	VIP reception	neuropeptide	FALSE	TRUE
vipr2	vipr2	VIP receptor 2	VIP reception	neuropeptide	FALSE	TRUE
prl	prl	prolactin	prolactin	neuropeptide	TRUE	TRUE
prl2	prl2	prolactin 2	prolactin	neuropeptide	TRUE	TRUE
SLC17A6	slc17a6a	vesicular glutamate transporter 2a	glutamate	small-molecule	FALSE	TRUE
slc17a6b	slc17a6b	vesicular glutamate transporter 2b	glutamate	small-molecule	FALSE	TRUE
slc17a7a	slc17a7a	vesicular glutamate transporter 1a	glutamate	small-molecule	FALSE	TRUE
slc17a7b	slc17a7b	vesicular gluatamate transporter 1b	glutamate	small-molecule	FALSE	TRUE
slc17a8	slc17a8	vesicular glutamate transporter 3	glutamate	small-molecule	FALSE	TRUE
gad1a	gad1a	glutamate decarboxylase 1a	GABA synthesis	small-molecule	FALSE	TRUE
gad1b	gad1b	glutamate decarboxylase 1b	GABA synthesis	small-molecule	FALSE	TRUE
gad2	gad2	glutamate decarboxylase 2	GABA synthesis	small-molecule	FALSE	TRUE
slc6a1a	slc6a1a	GABA transporter 1a	GABA	small-molecule	FALSE	TRUE
slc6a1b	slc6a1b	GABA transporter 1b	GABA	small-molecule	FALSE	TRUE
SLC6A13	slc6a13	GABA transporter 2	GABA	small-molecule	FALSE	TRUE
slc6a11a	slc6a11a	GABA transporter 3a	GABA	small-molecule	FALSE	TRUE
slc32a1	slc32a1.1	vesicular inhibitory amino acid transporter copy 1	GABA	small-molecule	FALSE	TRUE
SLC32A1	slc32a1.2	vesicular inhibitory amino acid transporter copy 2	GABA	small-molecule	FALSE	TRUE
CHAT	chat	choline acetyltransferase	acetylcholine synthesis	small-molecule	TRUE	TRUE
ache	ache	acetylcholinesterase	acetylcholine breakdown	small-molecule	FALSE	TRUE
slc18a3a	slc18a3a	vesicular acetylcholine transporter a	acetylcholine release	small-molecule	TRUE	TRUE
slc18a3b	slc18a3b	vesicular acetylcholine transporter b	acetylcholine release	small-molecule	TRUE	TRUE
th	th	tyrosine hydroxylase	dopamine synthesis	small-molecule	TRUE	TRUE
th2	th2	tyrosine hydroxylase 2	dopamine synthesis	small-molecule	TRUE	TRUE
slc6a3	slc6a3	dopamine transporter	dopamine reuptake	small-molecule	TRUE	TRUE
hdc	hdc	histidine decarboxylase	histamine synthesis	small-molecule	TRUE	TRUE
TPH1	tph1	tryptophan hydroxylase 1	serotonin synthesis	small-molecule	TRUE	TRUE
tph2	tph2	tryptophan hydroxylase 2	serotonin synthesis	small-molecule	TRUE	TRUE
slc6a4a	slc6a4a	serotonin transporter a	serotonin reuptake	small-molecule	TRUE	TRUE
slc6a4b	slc6a4b	serotonin transporter b	serotonin reuptake	small-molecule	TRUE	TRUE
dbh	dbh	dopamine beta hydroxylase	norepinephrine synthesis	small-molecule	TRUE	TRUE
slc6a2	slc6a2	norepinephrine transporter	norepinephrine reuptake	small-molecule	TRUE	TRUE
DRD5	drd5	dopamine receptor D5	dopamine receptor	small-molecule	FALSE	TRUE
drd1b	drd1b	dopamine receptor D1b	dopamine receptor	small-molecule	FALSE	TRUE
drd4b	drd4b	dopamine receptor D4b	dopamine receptor	small-molecule	FALSE	TRUE
drd2l	drd2l	dopamine receptor D2-like	dopamine receptor	small-molecule	FALSE	TRUE
drd6b	drd6b	dopamine receptor D6b	dopamine receptor	small-molecule	FALSE	TRUE
drd2a	drd2a	dopamine receptor D2a	dopamine receptor	small-molecule	FALSE	TRUE
drd3	drd3	dopamine receptor D3	dopamine receptor	small-molecule	FALSE	TRUE
drd4a	drd4a	dopamine receptor D4a	dopamine receptor	small-molecule	FALSE	TRUE
DRD1	drd1a	dopamine receptor D1	dopamine receptor	small-molecule	FALSE	TRUE
ENSAPEG00000018945	drd5b	dopamine receptor D5b	dopamine receptor	small-molecule	FALSE	TRUE
HTR1A	htr1a	serotonin receptor 1a	serotonin receptor	small-molecule	FALSE	TRUE
HTR1B	htr1b	serotonin receptor 1b	serotonin receptor	small-molecule	FALSE	TRUE
ENSAPEG00000018751	htr1d	serotonin receptor 1d	serotonin receptor	small-molecule	FALSE	TRUE
HTR1E	htr1e	serotonin receptor 1e	serotonin receptor	small-molecule	FALSE	TRUE
htr1ab	htr1ab	serotonin receptor 1ab	serotonin receptor	small-molecule	FALSE	TRUE
htr2b	htr2b	serotonin receptor 2b	serotonin receptor	small-molecule	FALSE	TRUE
htr2cl1	htr2cl1	serotonin receptor 2c-like	serotonin receptor	small-molecule	FALSE	TRUE
htr3a	htr3a	serotonin receptor 3a	serotonin receptor	small-molecule	FALSE	TRUE
htr3b	htr3b	serotonin receptor 3b	serotonin receptor	small-molecule	FALSE	TRUE
htr4	htr4	serotonin receptor 4	serotonin receptor	small-molecule	FALSE	TRUE
htr5ab	htr5ab	serotonin receptor 5ab	serotonin receptor	small-molecule	FALSE	TRUE
ENSAPEG00000007097	htr6	serotonin receptor 6	serotonin receptor	small-molecule	FALSE	TRUE
adra1aa	adra1aa	adrenergic receptor alpha 1aa	adrenergic receptor	small-molecule	FALSE	TRUE
adra1ab	adra1ab	adrenergic receptor alpha 1ab	adrenergic receptor	small-molecule	FALSE	TRUE
adra1ba	adra1ba	adrenergic receptor alpha 1ba	adrenergic receptor	small-molecule	FALSE	TRUE
adra1bb	adra1bb	adrenergic receptor alpha 1bb	adrenergic receptor	small-molecule	FALSE	TRUE
adra1d	adra1d	adrenergic receptor alpha 1d	adrenergic receptor	small-molecule	FALSE	TRUE
adra2a	adra2a.1	adrenergic receptor alpha 2a copy 1	adrenergic receptor	small-molecule	FALSE	TRUE
ADRA2A	adra2a.2	adrenergic receptor alpha 2a copy 2	adrenergic receptor	small-molecule	FALSE	TRUE
adra2c	adra2c.1	adrenergic receptor alpha 2c copy 1	adrenergic receptor	small-molecule	FALSE	TRUE
ADRA2C	adra2c.2	adrenergic receptor alpha 2c copy 2	adrenergic receptor	small-molecule	FALSE	TRUE
adra2da	adra2da	adrenergic receptor alpha 2da	adrenergic receptor	small-molecule	FALSE	TRUE
ENSAPEG00000000201	adra2db	adrenergic receptor alpha 2db	adrenergic receptor	small-molecule	FALSE	TRUE
adrb1	adrb1	adrenergic receptor beta 1	adrenergic receptor	small-molecule	FALSE	TRUE
ADRB2	adrb2b	adrenergic receptor beta 2	adrenergic receptor	small-molecule	FALSE	TRUE
adrb2a	adrb2a	adrenergic receptor beta 2a	adrenergic receptor	small-molecule	FALSE	TRUE
adrb3a	adrb3a	adrenergic receptor beta 3a	adrenergic receptor	small-molecule	FALSE	TRUE
chrm2a	chrm2a	muscarinic receptor 2a	cholinergic receptor	small-molecule	FALSE	TRUE
chrm2b	chrm2b	muscarinic receptor 2b	cholinergic receptor	small-molecule	FALSE	TRUE
chrm3a	chrm3a	muscarinic receptor 3a	cholinergic receptor	small-molecule	FALSE	TRUE
CHRM3	chrm3b	muscarinic receptor 3b	cholinergic receptor	small-molecule	FALSE	TRUE
chrm4a	chrm4a	muscarinic receptor 4a	cholinergic receptor	small-molecule	FALSE	TRUE
chrm4b	chrm4b	muscarinic receptor 4b	cholinergic receptor	small-molecule	FALSE	TRUE
chrm5a	chrm5a	muscarinic receptor 5a	cholinergic receptor	small-molecule	FALSE	TRUE
chrm5b	chrm5b	muscarinic receptor 5b	cholinergic receptor	small-molecule	FALSE	TRUE
chrna1	chrna1.1	nicotinic receptor alpha 1 copy 1	cholinergic receptor	small-molecule	FALSE	TRUE
CHRNA1	chrna1.2	nicotinic receptor alpha 1 copy 2	cholinergic receptor	small-molecule	FALSE	TRUE
CHRNA2	chrna2	nicotinic receptor alpha 2	cholinergic receptor	small-molecule	FALSE	TRUE
chrna3	chrna3	nicotinic receptor alpha 3	cholinergic receptor	small-molecule	FALSE	TRUE
chrna4b	chrna4b	nicotinic receptor alpha 4b	cholinergic receptor	small-molecule	FALSE	TRUE
chrna5	chrna5	nicotinic receptor alpha 5	cholinergic receptor	small-molecule	FALSE	TRUE
chrna6	chrna6	nicotinic receptor alpha 6	cholinergic receptor	small-molecule	FALSE	TRUE
chrna7	chrna7	nicotinic receptor alpha 7	cholinergic receptor	small-molecule	FALSE	TRUE
chrna9	chrna9.1	nicotinic receptor alpha 9 copy 1	cholinergic receptor	small-molecule	FALSE	TRUE
CHRNA9	chrna9.2	nicotinic receptor alpha 9 copy 2	cholinergic receptor	small-molecule	FALSE	TRUE
chrnb1	chrnb1	nicotinic receptor beta 1	cholinergic receptor	small-molecule	FALSE	TRUE
chrnb1l	chrnb1l	nicotinic receptor beta 1-like	cholinergic receptor	small-molecule	FALSE	TRUE
chrnb2	chrnb2	nicotinic receptor beta 2	cholinergic receptor	small-molecule	FALSE	TRUE
chrnb3a	chrnb3a	nicotinic receptor beta 3a	cholinergic receptor	small-molecule	FALSE	TRUE
chrnb3b	chrnb3b	nicotinic receptor beta 3b	cholinergic receptor	small-molecule	FALSE	TRUE
chrnb4	chrnb4	nicotinic receptor beta 4	cholinergic receptor	small-molecule	FALSE	TRUE
chrnb5a	chrnb5a	nicotinic receptor beta 5a	cholinergic receptor	small-molecule	FALSE	TRUE
chrnb5b	chrnb5b	nicotinic receptor beta 5b	cholinergic receptor	small-molecule	FALSE	TRUE
chrnd	chrnd	nicotinic receptor delta	cholinergic receptor	small-molecule	FALSE	TRUE
chrne	chrne	nicotinic receptor epsilon	cholinergic receptor	small-molecule	FALSE	TRUE
chrng	chrng	nicotinic receptor gamma	cholinergic receptor	small-molecule	FALSE	TRUE
hrh2a	hrh2a	histamine receptor 2a	histamine receptor	small-molecule	FALSE	TRUE
HRH2	hrh2b	histamine receptor 2b	histamine receptor	small-molecule	FALSE	TRUE
HRH1	hrh1	histamine receptor 1	histamine receptor	small-molecule	FALSE	TRUE
ENSAPEG00000005950	hrh3a	histamine receptor 3a	histamine receptor	small-molecule	FALSE	TRUE
ENSAPEG00000014307	hrh3b	histamine receptor 3b	histamine receptor	small-molecule	FALSE	TRUE
