## Supplementary Excel File 6 for "Adult sex change leads to extensive forebrain reorganization in clownfish"

### Sheet: are_enrichment_child_clusters
	cluster	n_sig	n_other	n_sig_are	n_sig_not_are	n_other_are	n_other_not_are	p_fisher	odds_ratio	conf_low	conf_high	p_hyper	q_fisher	q_hyper
1	10	5	24835	0	5	63	24772	1	0	0	435.834	0.012618	1	0.0289472
2	13a	56	24784	1	55	62	24722	0.132697	7.24859	0.177486	43.5947	0.00892726	1	0.0232109
3	13b	59	24781	0	59	63	24718	1	0	0	26.0465	0.139295	1	0.146824
4	13c	18	24822	0	18	63	24759	1	0	0	91.7181	0.0446962	1	0.0562307
5	13d	29	24811	1	28	62	24749	0.0710364	14.2512	0.343178	89.1217	0.00245925	1	0.0197826
6	13e	2	24838	0	2	63	24775	1	0	0	2152.33	0.00506613	1	0.0215525
7	14a	21	24819	0	21	63	24756	1	0	0	77.3525	0.0519519	1	0.0613977
8	14b	46	24794	1	45	62	24732	0.110344	8.86234	0.216168	53.7501	0.00609808	1	0.0215525
9	14c	2	24838	0	2	63	24775	1	0	0	2152.33	0.00506613	1	0.0215525
10	14d	1	24839	0	1	63	24776	1	0	0	12373	0.00253623	1	0.0197826
11	15a	58	24782	2	56	61	24721	0.00955127	14.4677	1.67295	57.0826	0.000434298	0.372499	0.0169376
12	15b	2	24838	0	2	63	24775	1	0	0	2152.33	0.00506613	1	0.0215525
13	16	17	24823	0	17	63	24760	1	0	0	97.7535	0.0422655	1	0.0549451
14	17	29	24811	0	29	63	24748	1	0	0	54.7456	0.0710364	1	0.081483
15	1a	85	24755	1	84	62	24693	0.194442	4.74045	0.116786	28.1336	0.019746	1	0.0373536
16	1b	52	24788	1	51	62	24726	0.123823	7.81767	0.191173	47.1801	0.00773681	1	0.0215525
17	1c	14	24826	0	14	63	24763	1	0	0	121.286	0.0349368	1	0.0486619
18	1d	6	24834	0	6	63	24771	1	0	0	339.457	0.0151227	1	0.0310414
19	1e	14	24826	0	14	63	24763	1	0	0	121.286	0.0349368	1	0.0486619
20	1f	6	24834	0	6	63	24771	1	0	0	339.457	0.0151227	1	0.0310414
21	2a	91	24749	0	91	63	24686	1	0	0	16.6805	0.206666	1	0.212104
22	2b	13	24827	0	13	63	24764	1	0	0	132.192	0.0324816	1	0.0486619
23	2c	4	24836	0	4	63	24773	1	0	0	602.353	0.010107	1	0.0246358
24	2d	9	24831	0	9	63	24768	1	0	0	203.338	0.0225995	1	0.0388187
25	2e	16	24824	0	16	63	24761	1	0	0	104.677	0.0398287	1	0.0535627
26	2f	3	24837	0	3	63	24774	1	0	0	963.542	0.00758972	1	0.0215525
27	2g	1	24839	0	1	63	24776	1	0	0	12373	0.00253623	1	0.0197826
28	3	97	24743	0	97	63	24680	1	0	0	15.6252	0.218707	1	0.218707
29	4	3	24837	0	3	63	24774	1	0	0	963.542	0.00758972	1	0.0215525
30	5	8	24832	0	8	63	24769	1	0	0	234.79	0.0201135	1	0.0373536
31	6b	3	24837	0	3	63	24774	1	0	0	963.542	0.00758972	1	0.0215525
32	7	3	24837	0	3	63	24774	1	0	0	963.542	0.00758972	1	0.0215525
33	8	1	24839	0	1	63	24776	1	0	0	12373	0.00253623	1	0.0197826
34	9a	51	24789	0	51	63	24726	1	0	0	30.2868	0.121591	1	0.135487
35	9b	21	24819	0	21	63	24756	1	0	0	77.3525	0.0519519	1	0.0613977
36	9c	92	24748	1	91	62	24686	0.208685	4.37502	0.107869	25.8861	0.0228931	1	0.0388187
37	9d	57	24783	0	57	63	24720	1	0	0	26.9942	0.134902	1	0.146144
38	9e	10	24830	0	10	63	24767	1	0	0	179.256	0.0250793	1	0.0391237
39	9f	10	24830	0	10	63	24767	1	0	0	179.256	0.0250793	1	0.0391237

### Sheet: ere_enrichment_child_clusters
	cluster	n_sig	n_other	n_sig_ere	n_sig_not_ere	n_other_ere	n_other_not_ere	p_fisher	odds_ratio	conf_low	conf_high	p_hyper	q_fisher	q_hyper
1	10	5	24835	0	5	233	24602	1	0	0	115.552	0.0460322	1	0.0664909
2	13a	56	24784	1	55	232	24552	0.410422	1.92407	0.047653	11.2781	0.0970951	0.913155	0.122152
3	13b	59	24781	2	57	231	24550	0.105967	3.72876	0.438327	14.2536	0.0180158	0.375702	0.0346774
4	13c	18	24822	0	18	233	24589	1	0	0	24.1696	0.156078	1	0.169085
5	13d	29	24811	1	28	232	24579	0.239257	3.78338	0.0921402	23.101	0.0301215	0.583189	0.0469895
6	13e	2	24838	0	2	233	24605	1	0	0	559.307	0.0186725	1	0.0346774
7	14a	21	24819	1	20	232	24587	0.179622	5.29877	0.127304	33.4384	0.0163609	0.467018	0.0346774
8	14b	46	24794	2	44	231	24563	0.0692804	4.83248	0.564212	18.7177	0.00919163	0.354082	0.0313324
9	14c	2	24838	0	2	233	24605	1	0	0	559.307	0.0186725	1	0.0346774
10	14d	1	24839	0	1	233	24606	1	0	0	3869.79	0.00938003	1	0.0313324
11	15a	58	24782	1	57	232	24550	0.421456	1.85646	0.0460057	10.8665	0.102986	0.913155	0.125514
12	15b	2	24838	0	2	233	24605	1	0	0	559.307	0.0186725	1	0.0346774
13	16	17	24823	1	16	232	24591	0.148082	6.62324	0.157305	42.95	0.0108591	0.444246	0.0325774
14	17	29	24811	0	29	233	24578	1	0	0	14.411	0.239257	1	0.245553
15	1a	85	24755	5	80	228	24527	0.00124044	6.72186	2.10516	16.5793	0.000150561	0.0483771	0.00509346
16	1b	52	24788	0	52	233	24555	1	0	0	7.80856	0.387723	1	0.387723
17	1c	14	24826	0	14	233	24593	1	0	0	32.02	0.123637	1	0.137767
18	1d	6	24834	0	6	233	24601	1	0	0	90.1827	0.0549822	1	0.0765824
19	1e	14	24826	0	14	233	24593	1	0	0	32.02	0.123637	1	0.137767
20	1f	6	24834	1	5	232	24602	0.0549822	21.1957	0.446504	190.294	0.00128191	0.354082	0.0130113
21	2a	91	24749	4	87	229	24520	0.0106761	4.92191	1.30082	13.2282	0.00168073	0.158425	0.0131097
22	2b	13	24827	0	13	233	24594	1	0	0	34.8712	0.115334	1	0.136304
23	2c	4	24836	0	4	233	24603	1	0	0	161.269	0.0369977	1	0.0554966
24	2d	9	24831	0	9	233	24598	1	0	0	53.7131	0.0813338	1	0.10938
25	2e	16	24824	1	15	232	24592	0.14001	7.06364	0.167151	46.2748	0.00964074	0.444246	0.0313324
26	2f	3	24837	0	3	233	24604	1	0	0	254.839	0.0278781	1	0.0453019
27	2g	1	24839	0	1	233	24606	1	0	0	3869.79	0.00938003	1	0.0313324
28	3	97	24743	3	94	230	24513	0.0632755	3.4011	0.684045	10.3739	0.013255	0.354082	0.0346774
29	4	3	24837	0	3	233	24604	1	0	0	254.839	0.0278781	1	0.0453019
30	5	8	24832	1	7	232	24600	0.0726323	15.1427	0.334675	118.21	0.00236342	0.354082	0.0153622
31	6b	3	24837	0	3	233	24604	1	0	0	254.839	0.0278781	1	0.0453019
32	7	3	24837	1	2	232	24605	0.0278781	52.9433	0.894998	993.735	0.000261203	0.271811	0.00509346
33	8	1	24839	0	1	233	24606	1	0	0	3869.79	0.00938003	1	0.0313324
34	9a	51	24789	3	48	230	24559	0.0121865	6.67215	1.31993	20.9395	0.00133449	0.158425	0.0130113
35	9b	21	24819	1	20	232	24587	0.179622	5.29877	0.127304	33.4384	0.0163609	0.467018	0.0346774
36	9c	92	24748	1	91	232	24516	0.580476	1.16123	0.0289611	6.69868	0.213658	1	0.225208
37	9d	57	24783	2	55	231	24552	0.100028	3.86453	0.453918	14.7974	0.0164371	0.375702	0.0346774
38	9e	10	24830	1	9	232	24598	0.089954	11.7759	0.267634	85.6047	0.00375162	0.375702	0.0209019
39	9f	10	24830	0	10	233	24597	1	0	0	47.3919	0.089954	1	0.11694

### Sheet: gre_enrichment_child_clusters
	cluster	n_sig	n_other	n_sig_gre	n_sig_not_gre	n_other_gre	n_other_not_gre	p_fisher	odds_ratio	conf_low	conf_high	p_hyper	q_fisher	q_hyper
1	10	5	24835	0	5	198	24637	1	0	0	136.999	0.0392279	1	0.0695403
2	13a	56	24784	1	55	197	24587	0.36152	2.26909	0.056157	13.3293	0.073584	1	0.0967758
3	13b	59	24781	0	59	198	24583	1	0	0	8.08443	0.376701	1	0.376701
4	13c	18	24822	1	17	197	24625	0.134201	7.3519	0.175064	47.3748	0.00889324	0.73471	0.0385374
5	13d	29	24811	1	28	197	24614	0.207226	4.46194	0.108583	27.244	0.0222862	0.73471	0.0514018
6	13e	2	24838	0	2	198	24640	1	0	0	661.653	0.0158788	1	0.0514018
7	14a	21	24819	0	21	198	24621	1	0	0	24.0779	0.154756	1	0.167652
8	14b	46	24794	3	43	195	24599	0.00588612	8.79819	1.73157	27.8628	0.000491823	0.152957	0.0142384
9	14c	2	24838	0	2	198	24640	1	0	0	661.653	0.0158788	1	0.0514018
10	14d	1	24839	0	1	198	24641	1	0	0	4511.64	0.00797101	1	0.0385374
11	15a	58	24782	0	58	198	24584	1	0	0	8.22848	0.371681	1	0.376701
12	15b	2	24838	0	2	198	24640	1	0	0	661.653	0.0158788	1	0.0514018
13	16	17	24823	0	17	198	24625	1	0	0	30.3889	0.12724	1	0.150374
14	17	29	24811	1	28	197	24614	0.207226	4.46194	0.108583	27.244	0.0222862	0.73471	0.0514018
15	1a	85	24755	1	84	197	24558	0.494096	1.48398	0.0369511	8.59089	0.147392	1	0.167652
16	1b	52	24788	1	51	197	24591	0.340704	2.44745	0.0604877	14.424	0.0646639	1	0.0934034
17	1c	14	24826	0	14	198	24628	1	0	0	37.7957	0.106019	1	0.129211
18	1d	6	24834	0	6	198	24636	1	0	0	106.538	0.0468877	1	0.0731449
19	1e	14	24826	1	13	197	24629	0.106019	9.61596	0.225164	64.604	0.00540125	0.73471	0.0385374
20	1f	6	24834	0	6	198	24636	1	0	0	106.538	0.0468877	1	0.0731449
21	2a	91	24749	2	89	196	24553	0.164095	2.81481	0.333367	10.6064	0.0363527	0.73471	0.069391
22	2b	13	24827	1	12	197	24630	0.098832	10.414	0.242511	70.9624	0.00465395	0.73471	0.0385374
23	2c	4	24836	0	4	198	24638	1	0	0	189.768	0.0315067	1	0.0646717
24	2d	9	24831	0	9	198	24633	1	0	0	63.3784	0.0695047	1	0.0967758
25	2e	16	24824	1	15	197	24627	0.120222	8.32994	0.19698	54.6888	0.00704838	0.73471	0.0385374
26	2f	3	24837	0	3	198	24639	1	0	0	300.295	0.0237239	1	0.0514018
27	2g	1	24839	0	1	198	24641	1	0	0	4511.64	0.00797101	1	0.0385374
28	3	97	24743	2	95	196	24547	0.181112	2.63642	0.312534	9.91881	0.0426367	0.73471	0.072297
29	4	3	24837	0	3	198	24639	1	0	0	300.295	0.0237239	1	0.0514018
30	5	8	24832	0	8	198	24634	1	0	0	73.3519	0.0620257	1	0.0930385
31	6b	3	24837	0	3	198	24639	1	0	0	300.295	0.0237239	1	0.0514018
32	7	3	24837	0	3	198	24639	1	0	0	300.295	0.0237239	1	0.0514018
33	8	1	24839	0	1	198	24641	1	0	0	4511.64	0.00797101	1	0.0385374
34	9a	51	24789	3	48	195	24594	0.00784396	7.88072	1.55698	24.7881	0.000730173	0.152957	0.0142384
35	9b	21	24819	0	21	198	24621	1	0	0	24.0779	0.154756	1	0.167652
36	9c	92	24748	2	90	196	24552	0.166911	2.78343	0.329705	10.4847	0.0373644	0.73471	0.069391
37	9d	57	24783	0	57	198	24585	1	0	0	8.37774	0.36662	1	0.376701
38	9e	10	24830	0	10	198	24632	1	0	0	55.8986	0.0769244	1	0.0967758
39	9f	10	24830	0	10	198	24632	1	0	0	55.8986	0.0769244	1	0.0967758
