## Supplementary Excel File 7 for "Adult sex change leads to extensive forebrain reorganization in clownfish"

### Sheet: ere_enrichment_parent_clusters
	cluster	n_sig	n_other	n_sig_ere	n_sig_not_ere	n_other_ere	n_other_not_ere	p_fisher	odds_ratio	conf_low	conf_high	p_hyper	q_fisher	q_hyper
1	1	379	24461	7	372	226	24235	0.0945296	2.0177	0.796529	4.26752	0.0272044	0.236324	0.0418171
2	10	5	24835	0	5	233	24602	1	0	0	115.552	0.0460322	1	0.0604623
3	13	472	24368	3	469	230	24138	0.806385	0.671316	0.136933	1.99893	0.648827	1	0.648827
4	14	94	24746	2	92	231	24515	0.220541	2.30693	0.273636	8.66697	0.0586886	0.367568	0.0677177
5	15	945	23895	31	914	202	23693	1.44373e-09	3.97788	2.61782	5.86377	3.47645e-10	2.1656e-08	5.21468e-09
6	16	17	24823	1	16	232	24591	0.148082	6.62324	0.157305	42.95	0.0108591	0.280341	0.0271479
7	17	29	24811	0	29	233	24578	1	0	0	14.411	0.239257	1	0.256347
8	2	351	24489	6	345	227	24262	0.149515	1.85878	0.670333	4.15004	0.0483699	0.280341	0.0604623
9	3	97	24743	3	94	230	24513	0.0632755	3.4011	0.684045	10.3739	0.013255	0.217897	0.0284035
10	4	3	24837	0	3	233	24604	1	0	0	254.839	0.0278781	1	0.0418171
11	5	8	24832	1	7	232	24600	0.0726323	15.1427	0.334675	118.21	0.00236342	0.217897	0.0118171
12	6	2	24838	0	2	233	24605	1	0	0	559.307	0.0186725	1	0.0350109
13	7	3	24837	1	2	232	24605	0.0278781	52.9433	0.894998	993.735	0.000261203	0.13939	0.00195902
14	8	1	24839	0	1	233	24606	1	0	0	3869.79	0.00938003	1	0.0271479
15	9	618	24222	12	606	221	24001	0.0169855	2.15044	1.08832	3.86048	0.00582794	0.127391	0.0218548

### Sheet: are_enrichment_parent_clusters
	cluster	n_sig	n_other	n_sig_are	n_sig_not_are	n_other_are	n_other_not_are	p_fisher	odds_ratio	conf_low	conf_high	p_hyper	q_fisher	q_hyper
1	1	379	24461	5	374	58	24403	0.00274191	5.62388	1.75019	14.0127	0.000395887	0.0205643	0.00296916
2	10	5	24835	0	5	63	24772	1	0	0	435.834	0.012618	1	0.0270386
3	13	472	24368	2	470	61	24307	0.337085	1.69559	0.200213	6.42649	0.117976	1	0.136126
4	14	94	24746	1	93	62	24684	0.212709	4.28045	0.105565	25.3348	0.0238279	0.838457	0.0397132
5	15	945	23895	10	935	53	23842	0.000124079	4.8103	2.17507	9.59122	2.29325e-05	0.00186118	0.000343987
6	16	17	24823	0	17	63	24760	1	0	0	97.7535	0.0422655	1	0.0633982
7	17	29	24811	0	29	63	24748	1	0	0	54.7456	0.0710364	1	0.0887955
8	2	351	24489	2	349	61	24428	0.223588	2.29476	0.270711	8.71307	0.0597352	0.838457	0.0814571
9	3	97	24743	0	97	63	24680	1	0	0	15.6252	0.218707	1	0.218707
10	4	3	24837	0	3	63	24774	1	0	0	963.542	0.00758972	1	0.0189743
11	5	8	24832	0	8	63	24769	1	0	0	234.79	0.0201135	1	0.0377127
12	6	2	24838	0	2	63	24775	1	0	0	2152.33	0.00506613	1	0.0189743
13	7	3	24837	0	3	63	24774	1	0	0	963.542	0.00758972	1	0.0189743
14	8	1	24839	0	1	63	24776	1	0	0	12373	0.00253623	1	0.0126812
15	9	618	24222	2	616	61	24161	0.671119	1.28596	0.151977	4.86837	0.206678	1	0.218707

### Sheet: gre_enrichment_parent_clusters
	cluster	n_sig	n_other	n_sig_gre	n_sig_not_gre	n_other_gre	n_other_not_gre	p_fisher	odds_ratio	conf_low	conf_high	p_hyper	q_fisher	q_hyper
1	1	379	24461	8	371	190	24271	0.0113568	2.75433	1.16345	5.59591	0.00350854	0.0567842	0.015565
2	10	5	24835	0	5	198	24637	1	0	0	136.999	0.0392279	1	0.0581409
3	13	472	24368	6	466	192	24176	0.283802	1.62119	0.584615	3.62076	0.0846194	0.608147	0.0976377
4	14	94	24746	1	93	197	24549	0.529376	1.33992	0.0334005	7.73829	0.172568	0.992579	0.172568
5	15	945	23895	21	924	177	23718	2.3373e-05	3.0452	1.8303	4.82767	7.17302e-06	0.000350595	0.000107595
6	16	17	24823	0	17	198	24625	1	0	0	30.3889	0.12724	1	0.136328
7	17	29	24811	1	28	197	24614	0.207226	4.46194	0.108583	27.244	0.0222862	0.518065	0.0395398
8	2	351	24489	8	343	190	24299	0.00735964	2.98257	1.25908	6.06298	0.00210805	0.0551973	0.015565
9	3	97	24743	2	95	196	24547	0.181112	2.63642	0.312534	9.91881	0.0426367	0.518065	0.0581409
10	4	3	24837	0	3	198	24639	1	0	0	300.295	0.0237239	1	0.0395398
11	5	8	24832	0	8	198	24634	1	0	0	73.3519	0.0620257	1	0.0775321
12	6	2	24838	0	2	198	24640	1	0	0	661.653	0.0158788	1	0.0395398
13	7	3	24837	0	3	198	24639	1	0	0	300.295	0.0237239	1	0.0395398
14	8	1	24839	0	1	198	24641	1	0	0	4511.64	0.00797101	1	0.023913
15	9	618	24222	11	607	187	24035	0.0177156	2.32907	1.13682	4.29414	0.00415067	0.0664336	0.015565
