## Supplementary Excel File 8 for "Adult sex change leads to extensive forebrain reorganization in clownfish"

	npar	AIC	BIC	log_like	deviance	chi_test	df	chi_p	est_interc	st_err_interc	z_interc	p_interc	est_sex	st_err_sex	z_sex	p_sex	cluster	q_anova	q_sex
1	3	20895.3040756632	20919.1788550284	-10444.6520378316	20889.3040756632	0.0145034001106978	1	0.904142477751653	-1.40701152087268	0.0429941254330408	-32.7256690699283	6.73896359024245e-235	-0.00741228406113179	0.0615322760821457	-0.120461724042783	0.904117398591127	1	0.960651382611131	0.960624736003072
2	3	20494.2526367661	20518.1274161313	-10244.1263183831	20488.2526367661	14.3373524250273	1	0.000152802748251847	-1.26826014913465	0.0566751638924331	-22.3777058949798	6.48986112962746e-111	-0.436306014969251	0.0819874628723288	-5.32161869246605	1.02847972620467e-07	2	0.0025976467202814	1.74841553454794e-06
3	3	6290.26719488471	6314.14197424986	-3142.13359744235	6284.26719488471	2.47375176959031	1	0.115761311941033	-3.54583362979167	0.136474272731469	-25.9817001316326	7.97369709217455e-149	0.311638848426473	0.190350110220943	1.637187643678	0.101591268051474	3	0.393588460599512	0.345410311375012
4	3	4148.27832266626	4172.15310203141	-2071.13916133313	4142.27832266626	0.53601515927221	1	0.464088881748075	-3.84734013388318	0.0892044332405453	-43.1294723156705	0	-0.096863384283096	0.13037176932572	-0.742978213642963	0.457494870658424	4	0.817415270397974	0.816128260276217
5	3	4037.05629498278	4060.93107434793	-2015.52814749139	4031.05629498278	0.969613059349285	1	0.324776699731932	-3.86757269116096	0.0979551280027668	-39.4831058875419	0	-0.143153937863691	0.1435700891006	-0.997101407127936	0.318715290094211	5	0.788743413634692	0.774022847371654
6	3	1548.1386876978	1572.01346706295	-771.069343848902	1542.1386876978	0.450885423969794	1	0.501914780299704	-5.10515990439405	0.216494098081962	-23.5810580963796	6.03026233088693e-123	-0.211518411413034	0.315286154580771	-0.670877576892919	0.502298522001528	6	0.817415270397974	0.816128260276217
7	3	1933.36241816724	1957.23719753239	-963.681209083618	1927.36241816724	1.26328656395503	1	0.261029904494721	-5.39593225931819	0.369185827856264	-14.615762177683	2.22846477598887e-48	0.591869628584563	0.512923330325577	1.15391442266601	0.248535255568394	7	0.739584729401709	0.704183224110451
8	3	21480.0922083754	21503.9669877405	-10737.0461041877	21474.0922083754	3.05731220233065	1	0.0803745196229403	-1.39042161082602	0.0309616685586282	-44.9078384840001	0	0.0836551334343263	0.0443637892601641	1.88566249252841	0.0593404503015545	9	0.341591708397496	0.252196913781607
9	3	4388.7735486333	4412.64832799845	-2191.38677431665	4382.7735486333	0.0214785348507576	1	0.883482825575525	-3.82309446712522	0.0881482125346502	-43.3712080732482	0	-0.0186337318890642	0.126872119820571	-0.146870186416188	0.883234484486347	10	0.960651382611131	0.960624736003072
10	3	2108.22256161906	2132.09734098421	-1051.11128080953	2102.22256161906	0.238788818468947	1	0.625082265598451	-4.77473338654944	0.103569176311187	-46.1018766066377	0	0.0726200357802754	0.148551817013046	0.48885323142091	0.62494560851087	11	0.817415270397974	0.817236564975753
11	3	1231.62536738119	1255.50014674634	-612.812683690596	1225.62536738119	6.10167292052211e-05	1	0.993767531290524	-5.4041973912578	0.181229599685361	-29.8196177701667	2.17539848783507e-195	-0.00204000412905164	0.260349007765413	-0.00783565163762708	0.993748118509489	12	0.993767531290524	0.993748118509489
12	3	14718.0641834471	14741.9389628123	-7356.03209172355	14712.0641834471	3.30032066602871	1	0.0692663601669907	-2.18401175367219	0.0815505154733938	-26.7810907263331	5.3664016146394e-158	0.2228664335061	0.115195963545075	1.93467224586297	0.0530305282580275	13	0.341591708397496	0.252196913781607
13	3	12231.4382723348	12255.3130517	-6112.71913616742	12225.4382723348	8.48143569004969	1	0.00358788839442082	-2.49882079442777	0.0469895546417847	-53.1782182971731	0	0.235777310764941	0.0659095533057358	3.57728582488242	0.000347180479001535	14	0.030497051352577	0.00295103407151305
14	3	7538.26517170797	7562.13995107312	-3766.13258585399	7532.26517170797	0.671471097584799	1	0.412539185211842	-3.18525089029791	0.111847528285376	-28.4785094416287	2.16241621522551e-178	0.130425311702963	0.157983825802565	0.825561167672682	0.409053070982	15	0.817415270397974	0.816128260276217
15	3	3740.06763563707	3763.94241500222	-1867.03381781853	3734.06763563707	0.310411064476739	1	0.577428049259919	-4.05609759516609	0.0791986306565142	-51.2142389526589	0	0.0644943899580396	0.11393372985889	0.566069328529117	0.571346652506537	16	0.817415270397974	0.816128260276217
16	3	4374.36262845294	4398.23740781809	-2184.18131422647	4368.36262845294	0.084827560280246	1	0.770858814771252	-3.8433245376622	0.0825843190958303	-46.5381876334469	0	0.03461585760102	0.118576152771193	0.291929336481473	0.770340652725017	17	0.936042846507949	0.935413649737521
17	3	1319.88282450412	1343.75760386927	-656.941412252058	1313.88282450412	0.308034978999558	1	0.578888511328499	-5.45789529913641	0.240289876297062	-22.71379628324	3.27309804467113e-114	0.186516556600972	0.33359885593536	0.559104305313064	0.576090536665565	18	0.817415270397974	0.816128260276217
