## Supplementary Excel File 9 for "Adult sex change leads to extensive forebrain reorganization in clownfish"

	npar	AIC	BIC	log_like	deviance	chi_test	df	chi_p	est_interc	st_err_interc	z_interc	p_interc	est_sex	st_err_sex	z_sex	p_sex	cluster	q_anova	q_sex
1	3	4388.7735486333	4412.64832799845	-2191.38677431665	4382.7735486333	0.0214785348507576	1	0.883482825575525	-3.82309446712522	0.0881482125346502	-43.3712080732482	0	-0.0186337318890642	0.126872119820571	-0.146870186416188	0.883234484486347	10	0.904518130946371	0.904263876974117
2	3	2108.22256161906	2132.09734098421	-1051.11128080953	2102.22256161906	0.238788818468947	1	0.625082265598451	-4.77473338654944	0.103569176311187	-46.1018766066377	0	0.0726200357802754	0.148551817013046	0.48885323142091	0.62494560851087	11	0.740080401792775	0.74106968483398
3	3	1231.62536738119	1255.50014674634	-612.812683690596	1225.62536738119	6.10167292052211e-05	1	0.993767531290524	-5.4041973912578	0.181229599685361	-29.8196177701667	2.17539848783507e-195	-0.00204000412905164	0.260349007765413	-0.00783565163762708	0.993748118509489	12	0.993767531290524	0.993748118509489
4	3	6336.29132859873	6360.16610796388	-3165.14566429937	6330.29132859873	6.03659841187982	1	0.0140122575622577	-3.44994289504828	0.062149588913764	-55.5103091644784	0	0.241965401721603	0.0863746564041532	2.80134719829657	0.00508897347604706	13a	0.0753158843971354	0.0327153763362291
5	3	6272.26365082816	6296.13843019331	-3133.13182541408	6266.26365082816	0.217317620448739	1	0.64109140183458	-3.39259481881302	0.102154952707393	-33.2102823103504	7.64927914146995e-242	0.0677485678642968	0.14492004844206	0.467489271447373	0.640149866117922	13b	0.740080401792775	0.74106968483398
6	3	4711.7019051993	4735.57668456445	-2352.85095259965	4705.7019051993	9.15652400335512	1	0.00247832887618961	-3.92334074746167	0.0744367442845956	-52.7070438822724	0	0.386435642482199	0.100550638541958	3.84319431567753	0.00012144323790427	13c	0.047695099568175	0.00261102961494181
7	3	4023.46895715054	4047.34373651569	-2008.73447857527	4017.46895715054	0.625530555795194	1	0.428999490670244	-4.02358486708672	0.147258263022349	-27.3233215203419	2.24148552474932e-164	0.165282138596419	0.207381419101335	0.796995889567403	0.425453418551121	13d	0.695731911831673	0.690966442996704
8	3	7063.96424890119	7087.83902826634	-3528.98212445059	7057.96424890119	8.61855065851796	1	0.00332756508615174	-3.35721447644222	0.06600845275885	-50.8603722118317	0	0.336387296295092	0.0909591975838975	3.69822189762415	0.000217115051807747	14a	0.047695099568175	0.00311198240924437
9	3	5188.73877707853	5212.61355644368	-2591.36938853927	5182.73877707853	5.43610614829504	1	0.0197245942460918	-3.73253204265624	0.0743351290325957	-50.2122225552274	0	0.263397941678426	0.102689947357868	2.56498273156671	0.0103180940035245	14b	0.0771052320529044	0.0403343674683229
10	3	3139.47332011153	3163.34809947668	-1566.73666005577	3133.47332011153	0.188453203716108	1	0.664207132609464	-4.24111498535279	0.158670030534847	-26.729149613552	2.15803736448918e-157	-0.0992567977166334	0.229085102907142	-0.433274780669026	0.66481515735136	14c	0.740080401792775	0.74106968483398
11	3	1077.85353989765	1101.7283192628	-535.926769948827	1071.85353989765	0.372974549535456	1	0.541387331546004	-5.50248115477651	0.192095736318183	-28.6444731165835	1.8784176365632e-180	-0.174974069741993	0.279774492385569	-0.625411088230494	0.531701286538949	14d	0.740080401792775	0.74106968483398
12	3	5691.59413469925	5715.46891406439	-2842.79706734962	5685.59413469925	1.13083549077601	1	0.28759719736162	-3.42222081046583	0.122707270211024	-27.8893076553698	3.59661769702369e-171	-0.192208625753719	0.17648667296658	-1.08908294616737	0.27611730959288	15a	0.562121794843166	0.539683832386083
13	3	2965.26093131817	2989.13571068332	-1479.63046565909	2959.26093131817	11.588223392378	1	0.000663707893573928	-4.77927363468684	0.143767324032564	-33.243114642687	2.56694135935329e-242	0.797808521091862	0.187366442914544	4.25801177992014	2.06253083149667e-05	15b	0.0285394394236789	0.000886888257543568
14	3	3740.06763563707	3763.94241500222	-1867.03381781853	3734.06763563707	0.310411064476739	1	0.577428049259919	-4.05609759516609	0.0791986306565142	-51.2142389526589	0	0.0644943899580396	0.11393372985889	0.566069328529117	0.571346652506537	16	0.740080401792775	0.74106968483398
15	3	4374.36262845294	4398.23740781809	-2184.18131422647	4368.36262845294	0.084827560280246	1	0.770858814771252	-3.8433245376622	0.0825843190958303	-46.5381876334469	0	0.03461585760102	0.118576152771193	0.291929336481473	0.770340652725017	17	0.828673225879096	0.828116201679394
16	3	1319.88282450412	1343.75760386927	-656.941412252058	1313.88282450412	0.308034978999558	1	0.578888511328499	-5.45789529913641	0.240289876297062	-22.71379628324	3.27309804467113e-114	0.186516556600972	0.33359885593536	0.559104305313064	0.576090536665565	18	0.740080401792775	0.74106968483398
17	3	9057.43399199573	9081.30877136088	-4525.71699599786	9051.43399199573	0.63200615063397	1	0.426620398234675	-2.80577924282802	0.0576379532808149	-48.6793698096483	0	-0.0680200641076783	0.0836249891169434	-0.813393996530837	0.415992200259478	1a	0.695731911831673	0.690966442996704
18	3	6677.26446504546	6701.13924441061	-3335.63223252273	6671.26446504546	1.99417246338908	1	0.157905294548008	-3.18962202909896	0.0912679728923082	-34.9478785166245	1.39465519125195e-267	-0.195390836473316	0.132153369737917	-1.47851573411113	0.139269788846517	1b	0.357364613977071	0.315189522126327
19	3	6277.40687569165	6301.2816550568	-3135.70343784583	6271.40687569165	2.85326930642714	1	0.0911883297774761	-3.407749940736	0.0535361147672735	-63.6532919049095	0	0.128242939975955	0.0758412314158381	1.69093957972277	0.0908483429370268	1c	0.230652834143028	0.22979286742895
20	3	5866.32376855305	5890.1985479182	-2930.16188427653	5860.32376855305	0.241903735382948	1	0.622834505326107	-3.41929112401735	0.0538023947801064	-63.5527681991145	0	-0.0390708034261434	0.0794126583957566	-0.491997172937244	0.622721342078777	1d	0.740080401792775	0.74106968483398
21	3	3924.28283944196	3948.15761880711	-1959.14141972098	3918.28283944196	0.067143898453196	1	0.795541575950121	-3.9507900576659	0.0693358285037853	-56.9804982924551	0	-0.0264237286550214	0.10202101229888	-0.259002807947157	0.795633073974253	1e	0.83434848209403	0.834444443436412
22	3	3611.9966347229	3635.87141408805	-1802.99831736145	3605.9966347229	6.16188824358778	1	0.0130531792384402	-4.21185654806642	0.0784857898874817	-53.6639378173373	0	0.289161527181885	0.107003444231892	2.70235719286969	0.00688497535034996	1f	0.0753158843971354	0.0328948822294498
23	3	797.773377443665	821.648156808815	-395.886688721833	791.773377443665	7.53258763260555	1	0.00605928155637741	-6.32891844458247	0.223744322144758	-28.2863868182889	5.08207075667536e-176	0.770567462650463	0.276522059535148	2.78664011090413	0.0053257589384559	1g	0.0524903502654668	0.0327153763362291
24	3	7716.93877518463	7740.81355454978	-3855.46938759232	7710.93877518463	7.19168064031328	1	0.00732423492076281	-2.93957326912321	0.0651433910652948	-45.1246584043623	0	-0.300774990515892	0.0968207435346906	-3.10651395078499	0.0018930737581665	2a	0.0524903502654668	0.0162804343202319
25	3	6853.99100288997	6877.86578225512	-3423.99550144498	6847.99100288997	5.76926278612791	1	0.0163088747428115	-3.10132171954646	0.0870241737816726	-35.6374738739502	3.68366758048952e-278	-0.347347693553355	0.127970406835054	-2.71428138851714	0.00664197221391276	2b	0.0771052320529044	0.0328948822294498
26	3	4743.66031583573	4767.53509520087	-2368.83015791786	4737.66031583573	7.32569629155932	1	0.00679756247904233	-3.51691699452077	0.142507967803036	-24.6787393627112	1.80930986383102e-134	-0.666063037192756	0.210472944202056	-3.16460170079309	0.00155295378497804	2c	0.0524903502654668	0.0162804343202319
27	3	4594.28196411639	4618.15674348154	-2294.14098205819	4588.28196411639	3.95470946815749	1	0.0467403859242141	-3.64188611584338	0.0966396601699813	-37.685212359373	0	-0.310798016551039	0.143108151351327	-2.17177018650768	0.0298730015008294	2d	0.154602814980093	0.0988106972719742
28	3	4312.44109598977	4336.31587535492	-2153.22054799489	4306.44109598977	5.44897811437659	1	0.0195797763792629	-3.66048434189661	0.129694579435121	-28.2238807345665	2.97861422830381e-175	-0.510066469553129	0.191466059066527	-2.66400463894178	0.00772164978556435	2e	0.0771052320529044	0.0332030940779267
29	3	3413.53512231436	3437.40990167951	-1703.76756115718	3407.53512231436	0.203076278481603	1	0.6522491374102	-4.11645072600654	0.0868488179125891	-47.397890091603	0	-0.0573976503346812	0.127656879037672	-0.449624421083825	0.652981276107481	2f	0.740080401792775	0.74106968483398
30	3	3304.43889977696	3328.31367914211	-1649.21944988848	3298.43889977696	2.86924241617226	1	0.0902873609570224	-4.07988994510347	0.222349633662757	-18.3489843355961	3.36340861664869e-75	-0.588525202262971	0.319741074116228	-1.84063059114212	0.0656757116414733	2g	0.230652834143028	0.17650347503646
31	3	1285.11276748861	1308.98754685376	-639.556383744306	1279.11276748861	1.04884842399224	1	0.305772454277241	-5.47443535473297	0.170455785620368	-32.1164537466942	2.59815973693059e-226	0.239845440985417	0.231406015259822	1.0364702089361	0.299982830775455	2h	0.571661544953104	0.560837466232373
32	3	1199.57427533831	1223.44905470346	-596.787137669156	1193.57427533831	0.238161788383877	1	0.62553693172119	-5.50422433299271	0.183129070479604	-30.0565296300443	1.79389016974297e-198	0.123753187248842	0.254422196718145	0.486408767965867	0.62667737523409	2i	0.740080401792775	0.74106968483398
33	3	6290.26719488471	6314.14197424986	-3142.13359744235	6284.26719488471	2.47375176959031	1	0.115761311941033	-3.54583362979167	0.136474272731469	-25.9817001316326	7.97369709217455e-149	0.311638848426473	0.190350110220943	1.637187643678	0.101591268051474	3	0.276540911859134	0.242690251456299
34	3	4148.27832266626	4172.15310203141	-2071.13916133313	4142.27832266626	0.53601515927221	1	0.464088881748075	-3.84734013388318	0.0892044332405453	-43.1294723156705	0	-0.096863384283096	0.13037176932572	-0.742978213642963	0.457494870658424	4	0.712707925541686	0.702581408511151
35	3	4037.05629498278	4060.93107434793	-2015.52814749139	4031.05629498278	0.969613059349285	1	0.324776699731932	-3.86757269116096	0.0979551280027668	-39.4831058875419	0	-0.143153937863691	0.1435700891006	-0.997101407127936	0.318715290094211	5	0.581891587019711	0.571031561418794
36	3	1548.1386876978	1572.01346706295	-771.069343848902	1542.1386876978	0.450885423969794	1	0.501914780299704	-5.10515990439405	0.216494098081962	-23.5810580963796	6.03026233088693e-123	-0.211518411413034	0.315286154580771	-0.670877576892919	0.502298522001528	6b	0.740080401792775	0.74106968483398
37	3	1933.36241816724	1957.23719753239	-963.681209083618	1927.36241816724	1.26328656395503	1	0.261029904494721	-5.39593225931819	0.369185827856264	-14.615762177683	2.22846477598887e-48	0.591869628584563	0.512923330325577	1.15391442266601	0.248535255568394	7	0.534489804441572	0.508905523306712
38	3	7781.10824202759	7804.98302139273	-3887.55412101379	7775.10824202759	0.180160072034596	1	0.671235713253912	-3.05900279631649	0.0889058344522724	-34.4072221487181	1.9663328850992e-259	-0.0541594483793162	0.127969224229549	-0.423222448251825	0.672132969965702	9a	0.740080401792775	0.74106968483398
39	3	6962.75038564153	6986.62516500668	-3478.37519282076	6956.75038564153	3.30621883525055	1	0.0690181270859923	-3.32750513561293	0.0909607824546228	-36.5817558492629	5.57847185236561e-293	0.246162314075705	0.127574783426754	1.92955306263197	0.0536622393504503	9b	0.197851964313178	0.153831752804624
40	3	6879.24418281792	6903.11896218307	-3436.62209140896	6873.24418281792	4.58989183860103	1	0.0321610437263875	-3.14886202422462	0.0475001106186286	-66.2916777080032	0	-0.159943550083226	0.0722731204870126	-2.21304336944974	0.0268946557741824	9c	0.115243740019555	0.0963725165241535
41	3	5867.1605997915	5891.03537915665	-2930.58029989575	5861.1605997915	1.89653832591102	1	0.168466302834631	-3.50945643290881	0.075617085776301	-46.410892417765	0	0.153108550093541	0.106770129271348	1.43400173005717	0.151571769144739	9d	0.362202551094457	0.325879303661189
42	3	5404.19798863359	5428.07276799874	-2699.0989943168	5398.19798863359	0.60452975127464	1	0.436854921382678	-3.58991111527472	0.0705088640496324	-50.914323520341	0	0.0782016518167397	0.0999255754816086	0.78259896367705	0.433862650253744	9e	0.695731911831673	0.690966442996704
43	3	4760.75533580747	4784.63011517262	-2377.37766790374	4754.75533580747	3.55602893618197	1	0.05932951405671	-3.82408718517797	0.0780261127008492	-49.0103511863965	0	0.222989316469645	0.108767218855369	2.05015186391923	0.0403496136236991	9f	0.182226364602752	0.123930956129933
