## Supplementary Excel File 10 for "Adult sex change leads to extensive forebrain reorganization in clownfish"

	cluster	n_positive	n_negative	npar	AIC	BIC	log_like	deviance	chi_test	df	chi_p	est_interc	st_err_interc	z_interc	p_interc	est_sex	st_err_sex	z_sex	p_sex	converge	singular	q_anova	q_sex
1	ADCYAP1	89	321	3	429.3084674	441.3569389	-211.6542337	423.3084674	4.919176226	1	0.026560178	-1.592146415	0.185431988	-8.586147562	8.99E-18	0.577184189	0.244161298	2.363946274	0.018081435	NA	1	0.242829807	0.28337968
2	adcyap1b	114	296	3	490.6877971	502.7362685	-242.3438985	484.6877971	0.01503069	1	0.90242408	-0.967584026	0.155596376	-6.218551174	5.02E-10	0.027028679	0.220461215	0.122600608	0.902423373	NA	1	0.970369745	0.97036963
3	adcyap1r1a	85	325	3	424.1606662	436.2091377	-209.0803331	418.1606662	0.080419214	1	0.776730107	-1.405998213	0.20600736	-6.824990204	8.79E-12	0.078063423	0.276672369	0.282151134	0.777827626	NA	0	0.970369745	0.97036963
4	ar	73	337	3	389.2132405	401.261712	-191.6066203	383.2132405	0.326103923	1	0.567962296	-1.45607801	0.210792096	-6.907649937	4.93E-12	-0.173094174	0.305669038	-0.566279709	0.571203652	NA	0	0.970369745	0.97036963
5	avp	35	375	3	243.785526	255.8339975	-118.892763	237.785526	1.394461195	1	0.237653153	-2.18122421	0.230202046	-9.47525989	2.66E-21	-0.421464879	0.360152372	-1.170240464	0.241904213	NA	1	0.584937503	0.601257244
6	AVPR1A	12	398	3	114.0663277	126.1147991	-54.03316383	108.0663277	0.223777946	1	0.636176268	-3.401155439	0.516501263	-6.584989582	4.55E-11	-0.304445663	0.628837939	-0.484140101	0.628286444	NA	0	0.970369745	0.97036963
7	avpr2l	12	398	3	112.1600171	124.2084886	-53.08000854	106.1600171	0.396008304	1	0.529157969	-3.539166249	0.567084379	-6.240987016	4.35E-10	-0.519815321	0.85980227	-0.604575423	0.545461141	NA	0	0.970369745	0.97036963
8	ccka	30	380	3	214.8916871	226.9401586	-104.4458435	208.8916871	2.726391294	1	0.098702079	-2.301666781	0.322414405	-7.138845989	9.41E-13	-0.840577797	0.479257453	-1.753917005	0.079444729	NA	0	0.419176557	0.4063753
9	CCKAR	14	396	3	128.0738307	140.1223022	-61.03691535	122.0738307	0.001379718	1	0.970369745	-3.352407217	0.384525962	-8.718285765	2.82E-18	0.020202707	0.543892041	0.037144701	0.97036963	NA	1	0.970369745	0.97036963
10	cckb	70	340	3	379.2761836	391.3246551	-186.6380918	373.2761836	1.50033346	1	0.220620061	-1.429114279	0.176034475	-8.118377268	4.72E-16	-0.322979924	0.264765749	-1.219870488	0.222513975	NA	1	0.584937503	0.601257244
11	cyp11c1	5	405	3	58.11507577	70.16354725	-26.05753789	52.11507577	1.890891699	1	0.169101381	-3.926911618	0.504903223	-7.777553088	7.39E-15	-1.381356079	1.12246518	-1.230644927	0.218455694	NA	1	0.518577569	0.601257244
12	CYP19A1	11	399	3	104.9822026	117.0306741	-49.49110132	98.98220264	2.321761629	1	0.127575474	-3.21386313	0.360584024	-8.912938221	4.97E-19	-0.985840764	0.684350821	-1.440548815	0.14971219	NA	1	0.419176557	0.491911481
13	cyp19a1a	7	403	3	75.36413871	87.41261019	-34.68206935	69.36413871	0.983224217	1	0.321404093	-4.70961333	0.794920564	-5.924633909	3.13E-09	0.912095533	0.902800453	1.01029583	0.312353578	NA	0	0.672026741	0.653102937
14	cckbr1	50	360	3	309.8618551	321.9103266	-151.9309276	303.8618551	0.135085048	1	0.713216873	-2.047565348	0.240548608	-8.512064825	1.71E-17	0.117115838	0.318689383	0.367492123	0.713251966	NA	0	0.970369745	0.97036963
15	gnrhr2	23	387	3	181.8648716	193.9133431	-87.93243582	175.8648716	0.544692616	1	0.460494434	-2.736708815	0.385570971	-7.097808244	1.27E-12	-0.382103609	0.496668919	-0.769332638	0.441695867	NA	0	0.882614333	0.847998376
16	scg2a	113	297	3	479.9487741	491.9972456	-236.974387	473.9487741	2.472626275	1	0.115844217	-0.754322965	0.218649637	-3.44991639	0.00056076	-0.540244698	0.314208083	-1.719385107	0.085544272	NA	0	0.419176557	0.4063753
17	ar2	35	375	3	244.9588869	257.0073583	-119.4794434	238.9588869	0.221100315	1	0.638202809	-2.29200245	0.240731616	-9.520986424	1.72E-21	-0.166517433	0.354684568	-0.469480343	0.638726332	NA	1	0.970369745	0.97036963
18	kissr	91	319	3	437.8215309	449.8700024	-215.9107655	431.8215309	0.040280957	1	0.84093225	-1.270783682	0.220098561	-5.773702815	7.75E-09	0.062267509	0.308668794	0.201729199	0.840128434	NA	0	0.970369745	0.97036963
19	esr1	41	369	3	269.8897822	281.9382537	-131.9448911	263.8897822	0.111272224	1	0.73870035	-2.188712235	0.322039614	-6.796406846	1.07E-11	-0.154641787	0.465978994	-0.331864289	0.739991737	NA	0	0.970369745	0.97036963
20	esr2a	50	360	3	303.7678391	315.8163106	-148.8839196	297.7678391	6.194700437	1	0.012813341	-2.413810724	0.253151065	-9.535060522	1.50E-21	0.774519875	0.316655065	2.445941849	0.01444743	NA	1	0.242829807	0.28337968
21	esr2b	75	335	3	391.8055916	403.8540631	-192.9027958	385.8055916	4.352605964	1	0.036952362	-1.252762966	0.167184246	-7.493307504	6.72E-14	-0.538996493	0.261115181	-2.064209711	0.038997837	NA	1	0.242829807	0.28337968
22	galn	50	360	3	307.5325597	319.5810311	-150.7662798	301.5325597	2.456416743	1	0.117045521	-2.235376343	0.235259607	-9.501743066	2.06E-21	0.48328213	0.307344297	1.572445417	0.115847288	NA	1	0.419176557	0.409921174
23	galr1a	17	393	3	147.4625288	159.5110003	-70.73126442	141.4625288	0.042733476	1	0.836227936	-3.091042453	0.340821218	-9.069395605	1.20E-19	-0.102515563	0.49627522	-0.206569982	0.836345705	NA	1	0.970369745	0.97036963
24	GHRHR	48	362	3	302.0579898	314.1064612	-148.0289949	296.0579898	0.005174785	1	0.942652857	-2.031432322	0.217096021	-9.357298754	8.18E-21	0.022100347	0.307218571	0.071936885	0.942652136	NA	1	0.970369745	0.97036963
25	ghrhra	36	374	3	249.5843005	261.632772	-121.7921502	243.5843005	0.185355024	1	0.666811041	-2.457202287	0.304160588	-8.078634707	6.55E-16	0.166247071	0.390028909	0.426242946	0.669930827	NA	0	0.970369745	0.97036963
26	ghrhrb	12	398	3	111.0435686	123.0920401	-52.52178429	105.0435686	3.308181478	1	0.068935738	-4.219507705	0.581554181	-7.255571099	4.00E-13	1.148874123	0.674140083	1.704206814	0.088342457	NA	1	0.396380491	0.4063753
27	gnrhr4	13	397	3	121.2138327	133.2623042	-57.60691636	115.2138327	0.100948066	1	0.750694871	-3.511545439	0.414296555	-8.475922376	2.33E-17	0.179340929	0.565331838	0.317231255	0.751068135	NA	1	0.970369745	0.97036963
28	npffr1l2	16	394	3	140.0858964	152.1343679	-67.0429482	134.0858964	0.008666095	1	0.925830582	-3.275841113	0.46897729	-6.985074085	2.85E-12	-0.059517218	0.640048865	-0.092988554	0.925912655	NA	0	0.970369745	0.97036963
29	NPFFR2	63	347	3	357.1908245	369.239296	-175.5954123	351.1908245	0.591673602	1	0.441772676	-1.814487591	0.200249321	-9.061142287	1.29E-19	0.210949415	0.274641664	0.768089634	0.442433935	NA	1	0.882614333	0.847998376
30	npy	25	385	3	194.2833498	206.3318213	-94.14167489	188.2833498	0.024362524	1	0.87596603	-2.702908801	0.28649385	-9.43443917	3.93E-21	-0.064457627	0.413098469	-0.156034535	0.8760058	NA	1	0.970369745	0.97036963
31	npy7r	14	396	3	122.8906578	134.9391293	-58.44532891	116.8906578	4.775067393	1	0.028874716	-4.219507705	0.581574674	-7.255315429	4.01E-13	1.359907606	0.659047241	2.063444805	0.039070387	NA	1	0.242829807	0.28337968
32	npy8ar	38	372	3	256.411208	268.4596795	-125.205604	250.411208	2.54218003	1	0.110841652	-2.030787943	0.222232385	-9.138127845	6.35E-20	-0.576017642	0.366166075	-1.573104888	0.115694533	NA	0	0.419176557	0.409921174
33	nr3c1	131	279	3	518.6696247	530.7180962	-256.3348124	512.6696247	1.061373296	1	0.302902177	-0.649975009	0.146415505	-4.439249853	9.03E-06	-0.218525052	0.2123612	-1.029025319	0.303467778	NA	1	0.663500007	0.653102937
34	NR3C1	261	149	3	541.1090348	553.1575062	-267.5545174	535.1090348	1.413758291	1	0.234433496	0.736493674	0.180425493	4.081982322	4.47E-05	-0.290019096	0.243093789	-1.193033754	0.232856154	NA	0	0.584937503	0.601257244
35	oxt	26	384	3	199.6089806	211.6574521	-96.80449032	193.6089806	0.125389941	1	0.723260629	-2.623632859	0.27679107	-9.478748218	2.57E-21	-0.143733919	0.406435457	-0.353645127	0.723604851	NA	1	0.970369745	0.97036963
36	oxtr	21	389	3	170.3429923	182.3914638	-82.17149614	164.3429923	1.371206952	1	0.241604621	-3.213863283	0.36059376	-8.912697988	4.98E-19	0.531788568	0.460671236	1.154377627	0.248345383	NA	1	0.584937503	0.601257244
37	pdyn	16	394	3	140.8585111	152.9069826	-67.42925554	134.8585111	0.303004226	1	0.582005142	-3.352407217	0.384518533	-8.718454187	2.82E-18	0.281773636	0.51392522	0.548277502	0.583501373	NA	1	0.970369745	0.97036963
38	pgr	37	373	3	249.6987735	261.7472449	-121.8493867	243.6987735	4.844670908	1	0.027731684	-1.985130854	0.213294747	-9.306984282	1.32E-20	-0.782235918	0.36614866	-2.13638886	0.032647731	NA	1	0.242829807	0.28337968
39	scg2b	275	135	3	524.5115479	536.5600193	-259.2557739	518.5115479	0.122793604	1	0.726024132	0.757799857	0.184168598	4.114707213	3.88E-05	-0.090933298	0.258198558	-0.352183603	0.724700573	NA	0	0.970369745	0.97036963
40	cckbr2	33	377	3	230.1280004	242.1764719	-112.0640002	224.1280004	5.162358277	1	0.023081536	-2.079441542	0.221161767	-9.40235542	5.34E-21	-0.880663554	0.392546259	-2.243464392	0.024866884	NA	1	0.242829807	0.28337968
41	tac1	30	380	3	220.643795	232.6922664	-107.3218975	214.643795	0.003081031	1	0.955734522	-2.549444992	0.268097131	-9.509407974	1.92E-21	0.021053514	0.37929392	0.055507121	0.955734457	NA	1	0.970369745	0.97036963
42	tac3a	15	395	3	127.3539928	139.4024642	-60.67699638	121.3539928	2.351175537	1	0.125188572	-3.143987406	0.545489768	-5.763604729	8.23E-09	-1.272685665	0.796937067	-1.596971351	0.110272093	NA	0	0.419176557	0.409921174
43	tacr2	9	401	3	91.43919393	103.4876654	-42.71959696	85.43919393	1.102569932	1	0.293702803	-4.219507705	0.581582342	-7.255219769	4.01E-13	0.728063446	0.714132876	1.019506972	0.307962345	NA	1	0.663500007	0.653102937
44	TACR3	26	384	3	195.3157844	207.3642559	-94.65789222	189.3157844	4.418586156	1	0.03554948	-3.213863283	0.360591078	-8.912764301	4.98E-19	0.883879216	0.437019478	2.022516751	0.043122995	NA	1	0.242829807	0.28337968
45	vipr1a	15	395	3	134.6371345	146.685606	-64.31856725	128.6371345	0.050476157	1	0.822236787	-3.213863283	0.360590161	-8.912786958	4.98E-19	-0.118341217	0.527243075	-0.224452862	0.822404942	NA	1	0.970369745	0.97036963
46	vipr1b	56	354	3	332.9410934	344.9895649	-163.4705467	326.9410934	0.006173693	1	0.937372384	-1.855181252	0.203226549	-9.128636284	6.94E-20	0.022599812	0.287627015	0.078573329	0.937372003	NA	1	0.970369745	0.97036963
