## Supplementary Excel File 11 for "Adult sex change leads to extensive forebrain reorganization in clownfish"

### Sheet: cyto_clownfish_child_clusters_l
	est_lmer_interc	st_err_lmer_interc	df_interc	t_lmer_interc	p_lmer_interc	est_lmer_sex	st_err_lmer_sex	df_sex	t_lmer_sex	p_lmer_sex	cluster	conv	singular	q_lmer_sex
1	0.280838	0.0267733	5.67073	10.4895	6.3189e-05	0.0554048	0.0412898	6.62783	1.34185	0.223789	6a	NA	0	0.377094
2	0.431735	0.0200816	7.89147	21.499	2.74644e-08	0.0230474	0.0283726	8.67435	0.812311	0.438337	13d	NA	0	0.511496
3	0.795175	0.0163281	8.81572	48.6998	5.01615e-12	0.0204774	0.023687	9.69022	0.864498	0.408205	9c	NA	0	0.496182
4	0.766935	0.00598061	6.56804	128.237	2.06641e-12	0.0506955	0.00898177	8.26682	5.64427	0.000430515	2a	NA	0	0.00627962
5	0.521229	0.0250501	9.84319	20.8075	1.83101e-09	0.0654746	0.0354072	9.81492	1.84919	0.0947315	9d	NA	0	0.212581
6	0.583543	0.0270171	11.1956	21.599	1.76601e-10	-0.118064	0.0375166	10.5667	-3.14697	0.00973434	14b	NA	0	0.0946585
7	0.356837	0.0103751	636	34.3936	2.96199e-147	-0.025524	0.016068	636	-1.5885	0.112671	15a	NA	1	0.219126
8	0.878534	0.0106319	9.1652	82.632	1.75664e-14	-0.00682967	0.0155004	10.0871	-0.440614	0.668785	1e	NA	0	0.582263
9	0.841021	0.0128557	12.6138	65.4199	2.37344e-17	0.0127763	0.016924	9.99081	0.754925	0.467716	15b	NA	0	0.524788
10	0.556576	0.0220234	10.4687	25.272	1.00524e-10	-0.00792724	0.030906	10.1302	-0.256495	0.802703	13a	NA	0	0.582263
11	0.459461	0.0256617	10.3103	17.9046	4.21504e-09	0.101053	0.0378868	11.8975	2.66724	0.0206453	5	NA	0	0.120455
12	0.326871	0.0211556	10.3045	15.4508	1.84438e-08	0.0556254	0.0297084	10.0526	1.87238	0.0904973	9b	NA	0	0.212581
13	0.457149	0.0316583	10.1085	14.4401	4.46613e-08	-0.0186084	0.044583	9.907	-0.417388	0.685296	9f	NA	0	0.582263
14	0.309352	0.0197437	10.1614	15.6684	1.89923e-08	0.0550032	0.0282027	10.5874	1.95028	0.0781058	1a	NA	0	0.212581
15	0.308863	0.0355901	9.02389	8.67835	1.12919e-05	0.0212709	0.0506908	9.25984	0.419621	0.684331	9a	NA	0	0.582263
16	0.333171	0.0203184	497	16.3975	1.28819e-48	-0.00367322	0.0270761	497	-0.135663	0.892143	13c	NA	1	0.600765
17	0.838013	0.0114225	8.29568	73.3654	5.79009e-13	0.00653655	0.0167905	9.32901	0.389301	0.705791	2f	NA	0	0.582263
18	0.0681209	0.00386892	7.39541	17.6072	2.62878e-07	0.00613684	0.0061863	11.021	0.992004	0.342476	2c	NA	0	0.466905
19	0.401262	0.02111	10.3645	19.0082	2.14994e-09	0.0693573	0.0303356	11.0097	2.28633	0.0430347	1b	NA	0	0.209239
20	0.650542	0.0244633	8.91352	26.5925	8.45765e-10	0.0741002	0.0346678	8.95809	2.13743	0.0614166	1c	NA	0	0.212581
21	0.462593	0.0193387	9.1636	23.9206	1.42487e-09	0.0535408	0.0278766	9.8489	1.92064	0.0841692	1d	NA	0	0.212581
22	0.608365	0.0298206	9.51448	20.4009	3.56859e-09	0.0382797	0.0422691	9.61479	0.905619	0.387269	9e	NA	0	0.491201
23	0.807163	0.0111487	11.483	72.3998	1.22562e-16	-0.00382748	0.016311	12.3192	-0.234657	0.81833	14c	NA	0	0.582263
24	0.645492	0.0126883	719	50.873	1.90898e-240	-0.021375	0.0184229	719	-1.16024	0.246334	13b	NA	1	0.378221
25	0.549371	0.040227	103	13.6568	7.47046e-25	-0.0978111	0.0566206	103	-1.72748	0.0870787	18	NA	1	0.212581
26	0.407918	0.0166311	10.1945	24.5275	2.11844e-10	-0.00715236	0.0230881	9.36951	-0.309786	0.763503	14a	NA	0	0.582263
27	0.572985	0.0689831	5.93297	8.30616	0.000175077	-0.0426745	0.0944396	5.45885	-0.451871	0.668756	7	NA	0	0.582263
28	0.408264	0.00564494	809	72.3239	0	0.0172546	0.00904329	809	1.908	0.0567449	2b	NA	1	0.212581
29	0.433171	0.0379053	11.1156	11.4277	1.73883e-07	0.14578	0.0529716	10.7203	2.75204	0.0192309	3	NA	0	0.120455
30	0.500289	0.0234552	6.8977	21.3296	1.48777e-07	0.00202341	0.0344512	8.07958	0.0587325	0.954592	4	NA	0	0.605389
31	0.206235	0.0271465	80	7.59711	4.95495e-11	-0.0394585	0.0421581	80	-0.935963	0.352109	14d	NA	1	0.466905
32	0.0621229	0.0350028	5.80643	1.7748	0.127928	0.0117274	0.0441347	4.90874	0.265717	0.801255	13e	NA	0	0.582263
33	0.840898	0.0173755	91	48.3955	9.89089e-67	-0.0236742	0.0247059	91	-0.95824	0.340481	2i	NA	1	0.466905
34	0.526307	0.0285237	8.03548	18.4516	7.28139e-08	-0.0524388	0.0407645	8.38874	-1.28638	0.232674	17	NA	0	0.377094
35	0.407256	0.0245695	12.7536	16.5757	5.26276e-10	-0.0065959	0.0336591	11.5094	-0.195962	0.848057	1f	NA	0	0.589047
36	0.181122	0.00480595	6.63682	37.687	5.43777e-09	-0.00267242	0.0074817	9.48616	-0.357195	0.728764	2g	NA	0	0.582263
37	0.547163	0.0143702	6.62378	38.0762	5.23325e-09	0.0325929	0.0228249	10.0145	1.42795	0.183739	2e	NA	0	0.335009
38	0.502235	0.0241011	9.67487	20.8387	2.31031e-09	0.00374391	0.0349386	10.4751	0.107157	0.916689	10	NA	0	0.600765
39	0.822887	0.0175122	7.55069	46.9893	1.36004e-10	-0.00732563	0.0262022	8.39157	-0.27958	0.786567	6b	NA	0	0.582263
40	0.350557	0.01291	8.61953	27.1539	1.18762e-09	0.00740602	0.0194821	10.6751	0.380145	0.711292	2d	NA	0	0.582263
41	0.442691	0.0205595	369	21.5323	3.43991e-67	0.118119	0.0295163	369	4.00183	7.59817e-05	16	NA	1	0.00221658
42	0.440722	0.0542542	10.3953	8.12327	8.08127e-06	0.135518	0.0782138	11.0568	1.73266	0.110919	12	NA	0	0.219126
43	0.721679	0.0251871	8.6596	28.6527	6.9744e-10	-0.0144158	0.0348774	8.26243	-0.413329	0.689885	2h	NA	0	0.582263
44	0.48918	0.030776	9.11827	15.8948	5.87743e-08	0.0228376	0.0441038	9.59181	0.517814	0.616319	11	NA	0	0.582263
45	0.982108	0.00468176	56	209.773	8.74933e-83	0.00053446	0.00578404	56	0.0924025	0.926708	1g	NA	1	0.600765
46	0.560415	0.0515143	6.66108	10.8788	1.74549e-05	-0.0213389	0.0771884	7.14115	-0.276452	0.790031	13f	NA	0	0.582263
