## Supplementary Excel File 12 for "Adult sex change leads to extensive forebrain reorganization in clownfish"

rg_state	gene
cycling	ccnd1
cycling	dlx2a
cycling	mcm2
cycling	mcm5
cycling	mcm7
cycling	notch1b
cycling	pcna
cycling	ranbp1
cycling	ccne1
cycling	ccna2
cycling	rb1
neuronal differentiation	bhlhe22
neuronal differentiation	elavl3
neuronal differentiation	ENSAPEG00000022160
neuronal differentiation	sox11a
neuronal differentiation	sox4b
neuronal differentiation	pax6b
neuronal differentiation	gap43
neuronal differentiation	elavl4
neuronal differentiation	elavl2
quiescent	efhd2
quiescent	fezf2
quiescent	fgfbp3
quiescent	glula
quiescent	her6
quiescent	hey1
quiescent	id1
quiescent	s100b
quiescent	SELENOP
quiescent	prom1a
quiescent	hopx
quiescent	nr2e1
