## Supplementary Excel File 13 for "Adult sex change leads to extensive forebrain reorganization in clownfish"

### Sheet: Radial glia subcluster cytoscor
	comparisons	chi2	Z	P	P.adjusted
1	0 - 1	226.355	11.0691	8.86050083275592e-29	3.18978029979213e-27
2	0 - 2	226.355	7.48032	3.70722133581698e-14	2.22433280149019e-13
3	1 - 2	226.355	-2.94457	0.00161699	0.00323399
4	0 - 3	226.355	8.77132	8.82901014241291e-19	7.94610912817162e-18
5	1 - 3	226.355	-0.865575	0.193362	0.217532
6	2 - 3	226.355	1.78026	0.0375168	0.0500224
7	0 - 4	226.355	5.75885	4.23456604642291e-09	2.17777682387464e-08
8	1 - 4	226.355	-3.51401	0.000220696	0.000467355
9	2 - 4	226.355	-0.84978	0.197724	0.215699
10	3 - 4	226.355	-2.42637	0.00762539	0.0124779
11	0 - 5	226.355	11.0205	1.52213635685836e-28	2.73984544234504e-27
12	1 - 5	226.355	2.03214	0.0210699	0.0303406
13	2 - 5	226.355	4.40461	5.29873217644941e-06	1.58961965293482e-05
14	3 - 5	226.355	2.59015	0.00479672	0.00822294
15	4 - 5	226.355	4.82224	7.09764496548878e-07	2.55515218757596e-06
16	0 - 6	226.355	9.9158	1.77690234806789e-23	2.13228281768147e-22
17	1 - 6	226.355	1.38809	0.0825545	0.102481
18	2 - 6	226.355	3.67563	0.000118631	0.00026692
19	3 - 6	226.355	1.98218	0.0237294	0.0328561
20	4 - 6	226.355	4.14215	1.72033749629698e-05	4.42372499047794e-05
21	5 - 6	226.355	-0.477634	0.316456	0.325497
22	0 - 7	226.355	7.48102	3.6873605506611e-14	2.65489959647599e-13
23	1 - 7	226.355	0.447773	0.327158	0.327158
24	2 - 7	226.355	2.39092	0.00840315	0.0131527
25	3 - 7	226.355	1.02161	0.153483	0.178239
26	4 - 7	226.355	2.8898	0.00192746	0.00365203
27	5 - 7	226.355	-1.05197	0.146406	0.175688
28	6 - 7	226.355	-0.623802	0.266379	0.282048
29	0 - 8	226.355	1.56705	0.0585515	0.0752805
30	1 - 8	226.355	-4.68676	1.38781506369218e-06	4.54194020844713e-06
31	2 - 8	226.355	-2.84571	0.00221564	0.00398815
32	3 - 8	226.355	-3.92498	4.33683432759056e-05	0.000104084
33	4 - 8	226.355	-2.16107	0.015345	0.0230176
34	5 - 8	226.355	-5.66831	7.21052972835953e-09	3.24473837776179e-08
35	6 - 8	226.355	-5.17772	1.12308230283475e-07	4.49232921133899e-07
36	7 - 8	226.355	-4.19587	1.35912020761521e-05	3.76371749801135e-05

### Sheet: cycling_score_by_rg_subcluster_
	comparisons	chi2	Z	P	P.adjusted
1	0 - 1	116.118	-8.18502	1.36132365545969e-16	4.90076515965487e-15
2	0 - 2	116.118	-3.82525	6.53198816092945e-05	0.000180886
3	1 - 2	116.118	3.84758	5.96446462552232e-05	0.000178934
4	0 - 3	116.118	-5.12589	1.48066622262385e-07	1.06607968028917e-06
5	1 - 3	116.118	1.97578	0.0240897	0.0412967
6	2 - 3	116.118	-1.51465	0.06493	0.0934991
7	0 - 4	116.118	-7.99788	6.32899147603594e-16	1.13921846568647e-14
8	1 - 4	116.118	-1.07847	0.140413	0.180531
9	2 - 4	116.118	-4.35011	6.80358883291151e-06	3.06161497481018e-05
10	3 - 4	116.118	-2.71179	0.00334605	0.00708574
11	0 - 5	116.118	-5.11609	1.5596690909231e-07	9.35801454553861e-07
12	1 - 5	116.118	1.48347	0.0689752	0.091967
13	2 - 5	116.118	-1.75846	0.0393348	0.064366
14	3 - 5	116.118	-0.323483	0.373165	0.407089
15	4 - 5	116.118	2.2465	0.0123358	0.0233732
16	0 - 6	116.118	-4.68689	1.38691892311124e-06	7.13272589028638e-06
17	1 - 6	116.118	1.58195	0.0568308	0.0852462
18	2 - 6	116.118	-1.51298	0.0651418	0.0901963
19	3 - 6	116.118	-0.153189	0.439125	0.451671
20	4 - 6	116.118	2.31198	0.0103893	0.0207786
21	5 - 6	116.118	0.14949	0.440583	0.440583
22	0 - 7	116.118	0.597198	0.275188	0.330225
23	1 - 7	116.118	5.73908	4.75967275665341e-09	4.28370548098807e-08
24	2 - 7	116.118	3.06226	0.00109835	0.00282433
25	3 - 7	116.118	4.0437	2.63072127041719e-05	9.47059657350189e-05
26	4 - 7	116.118	6.08595	5.790167603532e-10	6.94820112423840e-09
27	5 - 7	116.118	4.1551	1.62574979975331e-05	6.50299919901325e-05
28	6 - 7	116.118	3.92166	4.39711278865674e-05	0.000143906
29	0 - 8	116.118	-3.00205	0.00134083	0.00321798
30	1 - 8	116.118	1.63653	0.050864	0.0796133
31	2 - 8	116.118	-0.690018	0.245091	0.304251
32	3 - 8	116.118	0.320023	0.374476	0.396504
33	4 - 8	116.118	2.23026	0.012865	0.023157
34	5 - 8	116.118	0.54274	0.293654	0.341018
35	6 - 8	116.118	0.415995	0.338707	0.381045
36	7 - 8	116.118	-2.89378	0.00190319	0.00428218

### Sheet: nd_score_by_rg_subcluster_resul
	comparisons	chi2	Z	P	P.adjusted
1	0 - 1	204.374	-1.09423	0.136927	0.176049
2	0 - 2	204.374	5.371	3.91513940950871e-08	1.28131835220285e-07
3	1 - 2	204.374	6.27318	1.76874634392576e-10	6.36748683813275e-10
4	0 - 3	204.374	0.880611	0.189264	0.227117
5	1 - 3	204.374	1.80201	0.0357715	0.0536573
6	2 - 3	204.374	-3.83307	6.32772122042736e-05	0.000142374
7	0 - 4	204.374	-2.72759	0.00318993	0.00546845
8	1 - 4	204.374	-1.77479	0.0379663	0.0546715
9	2 - 4	204.374	-7.10833	5.8726051449571e-13	2.34904205798284e-12
10	3 - 4	204.374	-3.19062	0.000709846	0.00134497
11	0 - 5	204.374	-0.617255	0.268533	0.311845
12	1 - 5	204.374	0.263989	0.395894	0.407206
13	2 - 5	204.374	-4.94784	3.75198376351499e-07	1.1255951290545e-06
14	3 - 5	204.374	-1.28919	0.0986657	0.131554
15	4 - 5	204.374	1.75585	0.039557	0.0547712
16	0 - 6	204.374	0.110732	0.455914	0.455914
17	1 - 6	204.374	0.938491	0.173996	0.215995
18	2 - 6	204.374	-4.05639	2.49181925008135e-05	6.40753521449489e-05
19	3 - 6	204.374	-0.6038	0.272988	0.307112
20	4 - 6	204.374	2.3058	0.010561	0.0165303
21	5 - 6	204.374	0.602161	0.273534	0.2984
22	0 - 7	204.374	3.20516	0.000674945	0.00134989
23	1 - 7	204.374	3.86255	5.61043044584665e-05	0.00013465
24	2 - 7	204.374	-0.382087	0.351199	0.371857
25	3 - 7	204.374	2.3945	0.00832152	0.013617
26	4 - 7	204.374	4.83457	6.67167754105955e-07	1.8475414729088e-06
27	5 - 7	204.374	3.32388	0.000443873	0.000939967
28	6 - 7	204.374	2.73216	0.00314601	0.00566282
29	0 - 8	204.374	-10.327	2.6602284378611e-25	3.19227412543332e-24
30	1 - 8	204.374	-9.63033	2.97687954367546e-22	2.14335327144633e-21
31	2 - 8	204.374	-13.2068	4.00670340592366e-40	1.44241322613252e-38
32	3 - 8	204.374	-10.3126	3.0892902701139e-25	2.78036124310251e-24
33	4 - 8	204.374	-7.92618	1.12992035074249e-15	5.08464157834118e-15
34	5 - 8	204.374	-9.08495	5.18742507451419e-20	2.66781860975015e-19
35	6 - 8	204.374	-9.35015	4.37600647661486e-21	2.62560388596892e-20
36	7 - 8	204.374	-10.7972	1.77380365570128e-27	3.1928465802623e-26

### Sheet: quiescent_score_by_rg_subcluste
	comparisons	chi2	Z	P	P.adjusted
1	0 - 1	226.355	11.0691	8.86050083275592e-29	3.18978029979213e-27
2	0 - 2	226.355	7.48032	3.70722133581698e-14	2.22433280149019e-13
3	1 - 2	226.355	-2.94457	0.00161699	0.00323399
4	0 - 3	226.355	8.77132	8.82901014241291e-19	7.94610912817162e-18
5	1 - 3	226.355	-0.865575	0.193362	0.217532
6	2 - 3	226.355	1.78026	0.0375168	0.0500224
7	0 - 4	226.355	5.75885	4.23456604642291e-09	2.17777682387464e-08
8	1 - 4	226.355	-3.51401	0.000220696	0.000467355
9	2 - 4	226.355	-0.84978	0.197724	0.215699
10	3 - 4	226.355	-2.42637	0.00762538	0.0124779
11	0 - 5	226.355	11.0205	1.52213635685836e-28	2.73984544234504e-27
12	1 - 5	226.355	2.03214	0.0210699	0.0303406
13	2 - 5	226.355	4.40461	5.29873217644941e-06	1.58961965293482e-05
14	3 - 5	226.355	2.59015	0.00479672	0.00822294
15	4 - 5	226.355	4.82224	7.09764496548878e-07	2.55515218757596e-06
16	0 - 6	226.355	9.9158	1.77690234806789e-23	2.13228281768147e-22
17	1 - 6	226.355	1.38809	0.0825545	0.102481
18	2 - 6	226.355	3.67563	0.000118631	0.00026692
19	3 - 6	226.355	1.98218	0.0237294	0.0328561
20	4 - 6	226.355	4.14215	1.72033749629698e-05	4.42372499047794e-05
21	5 - 6	226.355	-0.477634	0.316456	0.325497
22	0 - 7	226.355	7.48102	3.6873605506611e-14	2.65489959647599e-13
23	1 - 7	226.355	0.447773	0.327158	0.327158
24	2 - 7	226.355	2.39092	0.00840315	0.0131527
25	3 - 7	226.355	1.02161	0.153483	0.178239
26	4 - 7	226.355	2.8898	0.00192746	0.00365203
27	5 - 7	226.355	-1.05197	0.146406	0.175688
28	6 - 7	226.355	-0.623802	0.266379	0.282048
29	0 - 8	226.355	1.56705	0.0585515	0.0752805
30	1 - 8	226.355	-4.68676	1.38781506369218e-06	4.54194020844713e-06
31	2 - 8	226.355	-2.84571	0.00221564	0.00398815
32	3 - 8	226.355	-3.92498	4.33683432759056e-05	0.000104084
33	4 - 8	226.355	-2.16107	0.015345	0.0230176
34	5 - 8	226.355	-5.66831	7.21052972835953e-09	3.24473837776179e-08
35	6 - 8	226.355	-5.17772	1.12308230283475e-07	4.49232921133899e-07
36	7 - 8	226.355	-4.19587	1.35912020761521e-05	3.76371749801135e-05
