## Supplementary Excel File 15 for "Adult sex change leads to extensive forebrain reorganization in clownfish"

rg_subcluster	npar	AIC	BIC	log_like	deviance	chi_test	df	chi_p	est_interc	st_err_interc	z_interc	p_interc	est_sex	st_err_sex	z_sex	p_sex	q_anova	q_sex
0	3	1777.162544	1793.629103	-885.5812721	1771.162544	2.492866973	1	0.114363227	-1.256899511	0.15758143	-7.976190547	1.51E-15	-0.370581129	0.226034559	-1.639488808	0.1011115	0.257317261	0.227500874
1	3	1683.504096	1699.970654	-838.7520478	1677.504096	1.05561704	1	0.30421697	-1.707493623	0.166549172	-10.25218923	1.16E-24	0.248601238	0.2320447	1.07135064	0.284011798	0.414028117	0.403779084
2	3	1509.668803	1526.135362	-751.8344014	1503.668803	3.621800827	1	0.057027113	-1.610845366	0.091914612	-17.5254546	9.16E-69	-0.257875144	0.132972722	-1.93930861	0.052463771	0.17108134	0.157391314
3	3	1262.32856	1278.795118	-628.1642798	1256.32856	0.810322256	1	0.368024993	-2.200395939	0.174389942	-12.61767691	1.69E-36	0.220379838	0.240213027	0.917434996	0.358914741	0.414028117	0.403779084
4	3	1166.93376	1183.400319	-580.4668801	1160.93376	0.593040044	1	0.441245955	-2.098871256	0.223633743	-9.38530667	6.27E-21	-0.247831667	0.319565372	-0.775527289	0.438028147	0.441245955	0.438028147
5	3	1053.993779	1070.460338	-523.9968896	1047.993779	3.885234434	1	0.048712461	-2.809298327	0.258088969	-10.88499961	1.36E-27	0.750154961	0.349314964	2.147503082	0.031753252	0.17108134	0.157391314
6	3	986.9142971	1003.380856	-490.4571485	980.9142971	1.044820582	1	0.306702976	-2.56368735	0.132869909	-19.29471746	5.95E-83	0.180864829	0.177422748	1.019400452	0.308012892	0.414028117	0.403779084
7	3	686.1409238	702.6074827	-340.0704619	680.1409238	0.910860214	1	0.339886282	-2.883674081	0.197950004	-14.56768892	4.51E-48	-0.280393394	0.284513706	-0.985518053	0.324369668	0.414028117	0.403779084
8	3	557.435823	573.9023819	-275.7179115	551.435823	3.705026308	1	0.054248816	-3.027580899	0.207059035	-14.62182466	2.04E-48	-0.649010683	0.314880986	-2.061130114	0.039290629	0.17108134	0.157391314
