## Supplementary Excel File 16 for "Adult sex change leads to extensive forebrain reorganization in clownfish"

cluster	est_glmer.nb_interc	st_err_glmer.nb_interc	z_glmer.nb_interc	p_glmer.nb_interc	est_glmer.nb_sex	st_err_glmer.nb_sex	z_glmer.nb_sex	p_glmer.nb_sex	est_glmer.nb_library_size	st_err_glmer.nb_library_size	z_glmer.nb_library_size	p_glmer.nb_library_size	converge	singular	q	bh
13	-7.635465054	0.315145585	-24.22837384	1.12E-129	-0.184262286	0.031682258	-5.815945446	6.03E-09	1.153820815	0.040234136	28.67765849	7.25E-181	NA	0	1.02E-07	1.02E-07
9	-6.143693769	0.245679884	-25.00690598	5.14E-138	-0.10670127	0.021411667	-4.983323776	6.25E-07	0.997673879	0.032465399	30.73037513	2.24E-207	Model is nearly unidentifiable: very large eigenva	0	5.31E-06	5.31E-06
12	-2.585187099	0.733531865	-3.524301019	0.000424602	-0.367528286	0.083931632	-4.378900763	1.19E-05	0.599709982	0.096195964	6.234253043	4.54E-10	NA	1	6.76E-05	6.76E-05
3	-5.116318834	0.499604864	-10.24073063	1.30E-24	-0.222297901	0.074443064	-2.986146569	0.002825172	0.906911581	0.067559255	13.42394296	4.38E-41	NA	0	0.012006981	0.012006981
17	-5.07274521	0.745842876	-6.801359072	1.04E-11	0.293331822	0.129635094	2.262750108	0.023651098	0.792976178	0.107181568	7.398437944	1.38E-13	NA	0	0.080413733	0.080413733
10	-7.766818176	0.467524898	-16.61263006	5.65E-62	-0.103816563	0.064700365	-1.604574628	0.108587449	1.167154331	0.060596793	19.26099171	1.14E-82	Model failed to converge with max|grad| = 0.002565	0	0.271096771	0.271096771
16	-10.92293075	0.774317795	-14.10652167	3.46E-45	-0.122074574	0.07673217	-1.590917773	0.111628082	1.554215509	0.103328278	15.04153118	3.92E-51	NA	1	0.271096771	0.271096771
4	-6.776973076	0.537355485	-12.61171284	1.82E-36	-0.069467078	0.046494405	-1.494095439	0.135150676	1.087805993	0.067937153	16.01194564	1.05E-57	NA	1	0.287195186	0.287195186
6	-8.802682987	0.63987847	-13.75680445	4.64E-43	-0.083799084	0.069002115	-1.214442252	0.224578889	1.304721841	0.081965513	15.91793653	4.76E-57	NA	1	0.380844205	0.380844205
2	-7.679637312	0.228518346	-33.60621784	1.36E-247	-0.041422677	0.036411627	-1.137622239	0.255278256	1.182476315	0.029692976	39.82343585	0	NA	0	0.380844205	0.380844205
14	-9.405163611	0.39533647	-23.79027567	4.21E-125	-0.059281967	0.057519934	-1.030633435	0.302712751	1.337127546	0.054883408	24.36305601	4.22E-131	NA	0	0.380844205	0.380844205
18	-10.70161644	3.226356393	-3.31693562	0.000910106	0.292576962	0.2838329	1.030807078	0.302631298	1.560415876	0.477023206	3.271152971	0.0010711	NA	1	0.380844205	0.380844205
7	-5.756991352	0.759681057	-7.578168886	3.50E-14	0.086928923	0.086271441	1.007621082	0.313636404	0.966063467	0.104432433	9.25060771	2.23E-20	NA	1	0.380844205	0.380844205
11	-9.256026152	0.85704139	-10.79997566	3.44E-27	-0.117249027	0.09321079	-1.257891143	0.208431127	1.337589542	0.109127284	12.25715053	1.54E-34	NA	0	0.380844205	0.380844205
5	-5.248439285	0.663860044	-7.905942426	2.66E-15	-0.060753273	0.070684504	-0.85949918	0.390065172	0.865542559	0.084762711	10.21136007	1.76E-24	NA	0	0.442073862	0.442073862
1	-5.00383602	0.203394077	-24.60168009	1.21E-133	-0.023051791	0.038033528	-0.606091323	0.544454113	0.872933837	0.025726647	33.93111518	2.32E-252	NA	0	0.578482495	0.578482495
15	-7.54967848	0.429528464	-17.57666632	3.72E-69	-0.022137301	0.054718351	-0.404568134	0.685794986	1.139312954	0.061049067	18.66225019	1.00E-77	NA	1	0.685794986	0.685794986
