## Supplementary Excel File 17 for "Adult sex change leads to extensive forebrain reorganization in clownfish"

cluster	est_glmer.nb_interc	st_err_glmer.nb_interc	z_glmer.nb_interc	p_glmer.nb_interc	est_glmer.nb_sex	st_err_glmer.nb_sex	z_glmer.nb_sex	p_glmer.nb_sex	est_glmer.nb_library_size	st_err_glmer.nb_library_size	z_glmer.nb_library_size	p_glmer.nb_library_size		converge	singular	q	bh
9c	-4.97162125	0.700730015	-7.094916938	1.29E-12	-0.284726715	0.053697957	-5.302375238	1.14E-07	0.87599791	0.091593406	9.563984398	1.13E-21		NA	1	2.96E-06	4.92E-06
13a	-8.196110721	0.637751267	-12.85157888	8.43E-38	-0.230603891	0.049209998	-4.686118658	2.78E-06	1.24181523	0.081412408	15.25339017	1.56E-52		NA	0	3.61E-05	5.99E-05
12	-2.585187099	0.733531865	-3.524301019	0.000424602	-0.367528286	0.083931632	-4.378900763	1.19E-05	0.599709982	0.096195964	6.234253043	4.54E-10		NA	1	0.000102986	0.000170967
13b	-5.789842043	0.648112171	-8.933395029	4.13E-19	-0.163280938	0.049171565	-3.320637429	0.000898121	0.909188588	0.081910513	11.09977889	1.26E-28		NA	1	0.005815816	0.009654804
13d	-7.373703127	0.849677063	-8.678241945	4.02E-18	-0.287741207	0.090400078	-3.182975222	0.001457701	1.14087469	0.108736442	10.49210981	9.39E-26		NA	0	0.007551515	0.012536228
3	-5.116318834	0.499604864	-10.24073063	1.30E-24	-0.222297901	0.074443064	-2.986146569	0.002825172	0.906911581	0.067559255	13.42394296	4.38E-41		NA	0	0.012196333	0.020247066
2b	-6.061038328	0.547526552	-11.06985278	1.76E-28	0.128212404	0.046947116	2.730996359	0.006314317	0.961600303	0.071205566	13.50456659	1.47E-41		NA	0	0.023364903	0.038787947
1f	-6.294155633	0.802669047	-7.841532771	4.45E-15	-0.137311908	0.059138906	-2.321854049	0.020240796	1.015103098	0.102159027	9.936499254	2.89E-23		NA	1	0.065534991	0.108794277
1g	-2.258317969	0.842404265	-2.680800729	0.007344624	-0.184747608	0.082714217	-2.23356534	0.025511687	0.578336019	0.102793805	5.626175801	1.84E-08		NA	1	0.066080728	0.109700252
17	-5.07274521	0.745842876	-6.801359072	1.04E-11	0.293331822	0.129635094	2.262750108	0.023651098	0.792976178	0.107181568	7.398437944	1.38E-13		NA	0	0.066080728	0.109700252
2h	-3.632766261	1.356194664	-2.678646627	0.007392036	-0.159475854	0.081797361	-1.949645464	0.051218391	0.716160768	0.168618488	4.247225661	2.16E-05		NA	1	0.102223975	0.169701457
2f	-7.029352989	1.154118929	-6.090666058	1.12E-09	-0.146179009	0.075005172	-1.94891906	0.051305092	1.094859999	0.144951261	7.553297525	4.24E-14		NA	1	0.102223975	0.169701457
9d	-2.453002008	0.553369143	-4.432849279	9.30E-06	-0.074148274	0.037783825	-1.962434293	0.049711943	0.560198095	0.072838616	7.690949194	1.46E-14		NA	1	0.102223975	0.169701457
1e	-8.223440824	0.784113958	-10.48755827	9.85E-26	-0.092100408	0.055319397	-1.664884521	0.095935797	1.252712432	0.098717906	12.68981972	6.73E-37		NA	0	0.17749589	0.294659948
16	-10.92293075	0.774317795	-14.10652167	3.46E-45	-0.122074574	0.07673217	-1.590917773	0.111628082	1.554215509	0.103328278	15.04153118	3.92E-51		NA	1	0.180712889	0.300000471
10	-7.766818176	0.467524898	-16.61263006	5.65E-62	-0.103816563	0.064700365	-1.604574628	0.108587449	1.167154331	0.060596793	19.26099171	1.14E-82		Model failed to converge with max|grad| = 0.002565	0	0.180712889	0.300000471
2d	-7.573985708	0.66117751	-11.45529845	2.21E-30	-0.097041626	0.062904751	-1.54267562	0.1229095	1.135741318	0.087726559	12.94637948	2.46E-38		NA	1	0.187271712	0.310888736
4	-6.776973076	0.537355485	-12.61171284	1.82E-36	-0.069467078	0.046494405	-1.494095439	0.135150676	1.087805993	0.067937153	16.01194564	1.05E-57		NA	1	0.194482875	0.322859948
11	-9.256026152	0.85704139	-10.79997566	3.44E-27	-0.117249027	0.09321079	-1.257891143	0.208431127	1.337589542	0.109127284	12.25715053	1.54E-34		NA	0	0.269940613	0.448126923
9f	-7.524448279	0.669444773	-11.23983424	2.60E-29	-0.077427662	0.060790803	-1.273673956	0.20277899	1.127528926	0.087828669	12.83782315	1.01E-37		NA	0	0.269940613	0.448126923
14c	-7.462966922	0.984796698	-7.578180286	3.50E-14	-0.121974854	0.101121811	-1.206217066	0.227733805	1.071791197	0.134614651	7.961920883	1.69E-15		NA	1	0.280894902	0.466312077
9b	-5.12657609	0.367071662	-13.96614509	2.51E-44	-0.04652029	0.039595819	-1.174878834	0.240043195	0.83187883	0.048574099	17.12597542	9.50E-66		NA	1	0.282619658	0.469175335
7	-5.756991352	0.759681057	-7.578168886	3.50E-14	0.086928923	0.086271441	1.007621082	0.313636404	0.966063467	0.104432433	9.25060771	2.23E-20		NA	1	0.338493921	0.561931891
18	-10.70161644	3.226356393	-3.31693562	0.000910106	0.292576962	0.2838329	1.030807078	0.302631298	1.560415876	0.477023206	3.271152971	0.0010711		NA	1	0.338493921	0.561931891
6b	-7.494048233	0.71399646	-10.49591792	9.02E-26	-0.092323629	0.102110532	-0.90415383	0.365913838	1.142665072	0.088807425	12.866774	6.92E-38		NA	0	0.375541182	0.623433845
15b	-6.00258006	0.875601469	-6.855379158	7.11E-12	-0.07877988	0.102772478	-0.766546468	0.443351214	0.938935167	0.119954964	7.827397351	4.98E-15		NA	0	0.375541182	0.623433845
5	-5.248439285	0.663860044	-7.905942426	2.66E-15	-0.060753273	0.070684504	-0.85949918	0.390065172	0.865542559	0.084762711	10.21136007	1.76E-24		NA	0	0.375541182	0.623433845
2g	-6.088153479	0.664965547	-9.155592354	5.41E-20	-0.060638601	0.077944689	-0.777969629	0.436586918	0.940439998	0.089799826	10.47262609	1.15E-25		NA	1	0.375541182	0.623433845
13c	-8.485568918	0.526713411	-16.11040982	2.16E-58	-0.047648079	0.058699319	-0.81173138	0.416945784	1.227419215	0.067850507	18.09005234	3.82E-73		NA	1	0.375541182	0.623433845
1b	-1.582453419	0.446236122	-3.54622439	0.000390793	0.031049136	0.039266893	0.790720459	0.429107134	0.479773648	0.056679378	8.46469502	2.57E-17		NA	0	0.375541182	0.623433845
1a	-3.316195784	0.227197825	-14.59607186	2.97E-48	0.035516461	0.046959045	0.75632843	0.449452307	0.651355338	0.029223746	22.2885642	4.77E-110		Model failed to converge with max|grad| = 0.006204	0	0.375541182	0.623433845
2e	-2.089832137	0.698439025	-2.992146863	0.00277023	-0.046680446	0.064076849	-0.7285072	0.466303163	0.523263386	0.090825611	5.761187599	8.35E-09		NA	1	0.377445309	0.626594875
2i	-5.368871916	1.745214507	-3.076339265	0.002095593	0.082906186	0.132385261	0.62624937	0.531151389	0.881915963	0.21973039	4.013627627	5.98E-05		NA	0	0.41690781	0.692106356
9e	-6.323030748	0.644771376	-9.806624462	1.05E-22	0.039837189	0.066194512	0.601820118	0.547293882	0.994167091	0.085078752	11.68525717	1.52E-31		NA	0	0.416943613	0.692165792
14a	-6.860456695	0.85793896	-7.996439155	1.28E-15	-0.039524508	0.086907928	-0.454785991	0.64926321	0.964527168	0.124984039	7.717202751	1.19E-14		NA	0	0.480494476	0.797666229
9a	-5.638182259	0.391612523	-14.39734922	5.38E-47	0.013380107	0.038512276	0.347424472	0.728272451	0.907365354	0.052621111	17.24337138	1.25E-66		NA	1	0.521069407	0.865024449
1c	-7.3606586	0.525291537	-14.01252083	1.31E-44	0.016731349	0.051302149	0.326133486	0.744323363	1.148295231	0.066712586	17.2125726	2.14E-66		NA	0	0.521069407	0.865024449
2a	-6.480386641	0.432452476	-14.98519952	9.17E-51	-0.00969195	0.036350293	-0.266626451	0.789756787	1.02264437	0.055789211	18.33050438	4.73E-75		NA	1	0.538326079	0.893672154
15a	-7.740885777	0.558452681	-13.86131007	1.09E-43	-0.012051698	0.072038009	-0.167296378	0.867136854	1.161496396	0.080749727	14.38390496	6.53E-47		NA	1	0.575915393	0.956073967
2c	-9.496869188	0.990582244	-9.587158707	9.05E-22	-0.004386224	0.082268661	-0.053315861	0.957480243	1.391365753	0.136959777	10.15893705	3.02E-24		NA	1	0.576762499	0.957480243
1d	-6.047515254	0.477658226	-12.6607581	9.76E-37	-0.002460042	0.03420241	-0.071925992	0.942660805	0.992265971	0.06066093	16.35757922	3.84E-60		NA	1	0.576762499	0.957480243
14b	-11.08016439	0.58793053	-18.84604358	3.17E-79	0.006148628	0.079886247	0.076967296	0.938649562	1.566171086	0.079143968	19.78888766	3.71E-87		NA	1	0.576762499	0.957480243
14d	-7.94044577	2.711027482	-2.928943296	0.003401165	0.030885215	0.23724904	0.130180567	0.896423569	1.130692371	0.388304055	2.911873719	0.003592678		NA	1	0.576762499	0.957480243
