## Supplementary Excel File 18 for "Adult sex change leads to extensive forebrain reorganization in clownfish"

cluster	est_glmer.nb_interc	st_err_glmer.nb_interc	z_glmer.nb_interc	p_glmer.nb_interc	est_glmer.nb_sex	st_err_glmer.nb_sex	z_glmer.nb_sex	p_glmer.nb_sex	est_glmer.nb_nfeature	st_err_glmer.nb_nfeature	z_glmer.nb_nfeature	p_glmer.nb_nfeature	converge	singular	q	bh
oxt	-0.382426174	3.138606884	-0.121845834	0.903021114	-0.980529697	0.267197105	-3.669686824	0.000242848	0.316841159	0.400703799	0.790711642	0.429112281	NA	1	0.010217887	0.010217887
npy	-8.800034082	3.293521443	-2.671922511	0.007541806	-0.950263787	0.270553587	-3.512294177	0.000444256	1.400131927	0.418642979	3.344453382	0.000824449	NA	1	0.010217887	0.010217887
pdyn	-12.88384064	1.468701367	-8.772267075	1.75E-18	-0.700439413	0.206950361	-3.38457691	0.00071288	1.916644001	0.186822915	10.25914836	1.08E-24	NA	1	0.010930833	0.010930833
scg2b	-7.023018688	1.10458558	-6.358057552	2.04E-10	-0.293038712	0.094848321	-3.089550858	0.002004594	1.108316291	0.140342961	7.897198997	2.85E-15	NA	0	0.023052829	0.023052829
tac1	-10.37483096	3.628704614	-2.859100441	0.004248442	-0.737055848	0.264506091	-2.786536392	0.005327464	1.585103611	0.459740063	3.447825715	0.000565119	NA	0	0.040843887	0.040843887
vipr1a	1.979763202	4.534641856	0.436586453	0.662411289	-1.119215848	0.394463709	-2.837310057	0.004549541	0.027094568	0.571889142	0.047377308	0.962212514	NA	0	0.040843887	0.040843887
npy8ar	-7.145566893	2.878759316	-2.482168917	0.013058536	-0.553423583	0.218877682	-2.528460541	0.011456396	1.124877301	0.362050659	3.106961066	0.001890213	NA	1	0.07528489	0.07528489
galn	-10.58403877	2.61697039	-4.044386136	5.25E-05	-0.419980539	0.172867387	-2.4294955	0.015119853	1.572486454	0.33138756	4.745158369	2.08E-06	NA	1	0.086939152	0.086939152
NR3C1	-6.938555739	1.096369351	-6.328666277	2.47E-10	-0.246867521	0.110384708	-2.236428636	0.025323707	1.0839401	0.13957436	7.76604025	8.10E-15	NA	0	0.129432281	0.129432281
gnrhr4	-10.79225177	5.106195005	-2.113560442	0.034552828	-0.673606654	0.344422073	-1.955759247	0.050493522	1.599468419	0.634218543	2.521951521	0.011670579	NA	0	0.159849927	0.159849927
ghrhrb	-10.14933234	3.595354312	-2.822901849	0.004759114	-0.65938799	0.339523163	-1.942100161	0.052124976	1.541808106	0.450035783	3.425967813	0.000612613	NA	1	0.159849927	0.159849927
scg2a	-7.555658593	1.814889897	-4.163149845	3.14E-05	-0.272688209	0.13060944	-2.087813932	0.036814622	1.188031773	0.229287804	5.181399753	2.20E-07	NA	1	0.159849927	0.159849927
TACR3	-7.267609261	1.55124917	-4.685004448	2.80E-06	-0.416524281	0.204678965	-2.035012644	0.041849601	1.115070346	0.193121367	5.773935666	7.74E-09	NA	1	0.159849927	0.159849927
adcyap1b	-8.694824255	1.799551295	-4.83166236	1.35E-06	-0.261517361	0.130604964	-2.00235392	0.045246681	1.316643928	0.227186325	5.795436538	6.81E-09	NA	1	0.159849927	0.159849927
adcyap1r1a	-6.2989987	2.35877306	-2.670455588	0.007574839	-0.426843256	0.208160825	-2.050545567	0.040311222	1.015042461	0.294718812	3.444104753	0.000572954	NA	0	0.159849927	0.159849927
kissr	-11.12534031	1.928983755	-5.767461898	8.05E-09	-0.249912522	0.136573177	-1.829879973	0.067267889	1.615310787	0.244477366	6.607199741	3.92E-11	NA	1	0.169455363	0.169455363
galr1a	-9.482817535	3.334873686	-2.843531248	0.004461663	-0.542792035	0.299560775	-1.811959642	0.069992433	1.447509788	0.423105396	3.42115653	0.000623554	NA	0	0.169455363	0.169455363
tacr2	-2.53061055	1.898346611	-1.333060325	0.182512008	-0.786953737	0.425065123	-1.851372166	0.064116031	0.575505402	0.239421877	2.403729389	0.016228782	NA	0	0.169455363	0.169455363
ADCYAP1	-7.573350689	1.951840718	-3.880106926	0.000104411	-0.341736815	0.183357132	-1.863777054	0.062353019	1.197348212	0.246603956	4.85534875	1.20E-06	NA	0	0.169455363	0.169455363
AVPR1A	-9.685681885	1.551794684	-6.241600119	4.33E-10	-0.75515004	0.430973399	-1.752196404	0.079740042	1.47186101	0.19825935	7.423917262	1.14E-13	NA	0	0.183402096	0.183402096
CCKAR	-10.40798925	3.984149666	-2.612348963	0.008992242	0.501953552	0.293249269	1.711695832	0.086952737	1.41470811	0.488953001	2.893341704	0.003811664	NA	1	0.1904679	0.1904679
ccka	-10.79207758	3.047149238	-3.541696431	0.000397563	-0.388444943	0.234205761	-1.65856272	0.097203939	1.566271347	0.388076632	4.035984697	5.44E-05	NA	1	0.2032446	0.2032446
tac3a	-5.088931716	4.442030491	-1.145631874	0.251947503	-0.850574152	0.526763146	-1.614718415	0.106371688	0.855040205	0.556184058	1.537333178	0.124211741	NA	1	0.212743376	0.212743376
esr2a	-9.790903775	1.323796145	-7.396081198	1.40E-13	0.277410548	0.182957509	1.516256695	0.129454457	1.348637679	0.166671367	8.091597892	5.89E-16	NA	1	0.234340984	0.234340984
npffr1l2	-8.275771649	4.394924454	-1.88302933	0.059696393	-0.500706901	0.332898901	-1.504080969	0.13256052	1.297445992	0.553598662	2.343658105	0.019095667	NA	0	0.234340984	0.234340984
avp	-4.981855535	2.673764025	-1.863236804	0.062428957	-0.356623242	0.240152861	-1.484984354	0.137547969	0.896266965	0.342858449	2.614102023	0.008946232	NA	1	0.234340984	0.234340984
npy7r	-12.07955205	1.409662025	-8.5691122	1.04E-17	-0.516489899	0.335524079	-1.539352707	0.123718213	1.73659118	0.181855749	9.549278418	1.31E-21	NA	1	0.234340984	0.234340984
ghrhra	-7.229194716	2.98402277	-2.422633898	0.015408446	-0.265889483	0.20719233	-1.283297903	0.199387727	1.121483924	0.374913003	2.991317758	0.002777763	NA	1	0.327565551	0.327565551
GHRHR	-4.962433929	2.644473677	-1.876529902	0.060582553	-0.331253262	0.276144146	-1.199566486	0.230307749	0.851034333	0.33488534	2.541270796	0.011045034	NA	0	0.36531574	0.36531574
vipr1b	-8.145529271	2.932556676	-2.777620408	0.005475855	-0.233361621	0.200028101	-1.166644184	0.243354092	1.210273357	0.368220064	3.286820773	0.001013253	NA	1	0.373142942	0.373142942
pgr	-10.61167974	3.99746925	-2.654599468	0.007940263	-0.290939361	0.278233957	-1.045664461	0.295715976	1.49699833	0.502469185	2.979283855	0.00288923	NA	1	0.431559189	0.431559189
oxtr	-3.406185983	4.515166408	-0.754387696	0.450616458	-0.351856041	0.33963848	-1.035972251	0.300215088	0.65276482	0.578099317	1.129156878	0.258831661	NA	0	0.431559189	0.431559189
esr1	-8.564230805	3.177860603	-2.694967424	0.007039551	0.213300577	0.228508972	0.933445086	0.350590211	1.218528064	0.396606203	3.072387815	0.002123536	NA	1	0.488701506	0.488701506
NPFFR2	-7.935201623	2.256553728	-3.516513488	0.000437254	-0.23954069	0.270741511	-0.884757896	0.376287222	1.181905067	0.285364891	4.141732578	3.45E-05	NA	0	0.509094477	0.509094477
esr2b	-9.34835654	2.383068566	-3.922823151	8.75E-05	-0.153824636	0.185932201	-0.827315737	0.408058126	1.352603909	0.299157706	4.521374115	6.14E-06	NA	0	0.536304966	0.536304966
ar	-10.15906621	2.270383105	-4.474604392	7.66E-06	0.123455027	0.164940274	0.748483215	0.454168746	1.416365824	0.282500707	5.01367179	5.34E-07	NA	0	0.58032673	0.58032673
nr3c1	-6.504924174	1.367878115	-4.75548523	1.98E-06	-0.105857692	0.146230983	-0.723907408	0.469122581	1.030852763	0.173631621	5.937010517	2.90E-09	NA	0	0.58323348	0.58323348
cyp19a1a	-14.79528508	1.15318524	-12.82992928	1.11E-37	-0.282049919	0.458223746	-0.615528814	0.538205547	2.027157759	0.152347531	13.30614121	2.13E-40	NA	1	0.651511977	0.651511977
cckbr1	-8.813747209	2.141474922	-4.115736832	3.86E-05	-0.109253514	0.190322975	-0.5740427	0.565938907	1.319336537	0.265857282	4.96257439	6.96E-07	NA	1	0.667517685	0.667517685
cckbr2	-8.138575147	1.710321795	-4.758505195	1.95E-06	0.098418847	0.202406017	0.486244671	0.626793703	1.203967767	0.216548187	5.559814582	2.70E-08	NA	0	0.720812758	0.720812758
ar2	-11.57110247	4.44813197	-2.601339742	0.009286044	0.110537584	0.313085992	0.353058224	0.724044791	1.603684813	0.556674581	2.880829962	0.003966296	NA	0	0.774559544	0.774559544
CYP19A1	-18.92670521	1.908480274	-9.917160507	3.51E-23	0.223033634	0.620065189	0.359693847	0.719076094	2.557334658	0.244985621	10.4387133	1.65E-25	NA	0	0.774559544	0.774559544
cckb	-12.01443882	2.689402768	-4.467325966	7.92E-06	-0.088443376	0.225002404	-0.393077472	0.694262262	1.674472077	0.336055715	4.982721622	6.27E-07	NA	0	0.774559544	0.774559544
cyp11c1	-24.32352524	1.506420027	-16.14657586	1.20E-58	0.12910082	0.780940257	0.165314593	0.868696374	3.345533174	0.194183649	17.2287069	1.62E-66	NA	0	0.908182572	0.908182572
avpr2l	-9.251662011	2.269942948	-4.075724466	4.59E-05	-0.041775746	0.372983377	-0.112004311	0.910819989	1.322602772	0.282114119	4.688183552	2.76E-06	NA	0	0.931060433	0.931060433
gnrhr2	-5.516769205	2.380888341	-2.317105389	0.020497992	-0.018690046	0.28239852	-0.066183228	0.94723195	0.917651907	0.303742047	3.021155335	0.002518121	NA	0	0.94723195	0.94723195
