## Supplementary Excel File 19 for "Adult sex change leads to extensive forebrain reorganization in clownfish"

	ieg_hits
1	egr1
2	zgc:122979
3	nab2
4	itm2cb
5	ENSAPEG00000009142
6	fosl2
7	fosab
8	plk2b
9	NR4A1
10	npas4a
11	ENSAPEG00000012303
12	hsd17b12a
13	ENSAPEG00000009243
14	gadd45bb
15	etv5b
16	dusp5
17	dclk1a
18	erf
19	cpeb2
20	jund
21	egr3
22	f3a
